# Novel integrated computational AMP discovery approaches highlight diversity in the helminth AMP repertoire

**DOI:** 10.1101/2023.02.02.526830

**Authors:** Allister Irvine, Darrin Mckenzie, Ciaran J. McCoy, Robert Graham, Ciaren Graham, Sharon A. Huws, Louise E. Atkinson, Angela Mousley

## Abstract

Antimicrobial Peptides (AMPs) are immune effectors that are key components of the invertebrate innate immune system providing protection against pathogenic microbes. Parasitic helminths share complex interactions with their hosts and closely associated microbiota that are likely regulated by a diverse portfolio of antimicrobial immune effectors including AMPs. Knowledge of helminth AMPs has largely been derived from nematodes, whereas the flatworm AMP repertoire has not been described.

This study highlights limitations in the homology-based approaches, used to identify putative nematode AMPs, for the characterisation of flatworm AMPs, and reveals that innovative algorithmic AMP prediction approaches provide an alternative strategy for novel helminth AMP discovery. The data presented here: (i) reveal that flatworms do not encode traditional lophotrochozoan AMP groups (Big Defensin, CSαβ peptides and Myticalin); (ii) describe a unique integrated computational pipeline for the discovery of novel helminth AMPs; (iii) reveal >16,000 putative AMP-like peptides across 127 helminth species; (iv) highlight that cysteine-rich peptides dominate helminth AMP-like peptide profiles; (v) uncover eight novel helminth AMP-like peptides with diverse antibacterial activities, and (vi) demonstrate the detection of AMP-like peptides from helminth biofluids. These data represent a significant advance in our understanding of the putative helminth AMP repertoire and underscore a potential untapped source of antimicrobial diversity which may provide opportunities for the discovery of novel antimicrobials. Further, unravelling the role of endogenous worm-derived antimicrobials and their potential to influence host-worm-microbiome interactions may be exploited for the development of unique helminth control approaches.

**Author summary:** Invertebrate antimicrobial peptides (AMPs) form the first line of defence against pathogenic microbes. Helminths are worms (flatworm, roundworm) that live in microbe-rich environments throughout their lifecycles however little is known about how they protect themselves against pathogens or how they interact with microbes. Understanding AMP profiles in helminths, their importance to helminth biology, and how they shape microbial communities could reveal novel approaches for anthelmintic and/or antimicrobial development.

In this study we describe a novel integrated homology- and computational-based pipeline for the discovery of helminth AMPs. This approach revealed that, whilst flatworms do not possess traditional AMPs, they have a repertoire of unique AMP-like peptides that are predominantly cysteine-rich. Significantly eight novel helminth AMP-like peptides, discovered using this pipeline, have antibacterial activities against a range of bacteria highlighting their potential as novel antimicrobials. Further, peptidomics analyses demonstrate the presence of AMP-like peptides in helminth body fluids supporting the need to further characterise these peptides and their function(s) in helminths. These data present novel opportunities to better understand helminth biology, discover new antimicrobials and develop future control strategies for helminth parasites.
