## Supplementary File 2 for "Novel integrated computational AMP discovery approaches highlight diversity in the helminth AMP repertoire"

### Sheet: S2
Supplementary File 2: Genomic datasets utilised in the flatworm homology approaches. All files were retrieved from Wormbase Parasite version 14. BUSCO, Benchmarking Universal Single-Copy Orthologue
Species	Assembly	BioProject	Reference	BUSCO complete score
Clonorchis sinensis	C_sinensis-2.0	PRJDA72781	1	70
Clonorchis sinensis	ASM360417v1	PRJNA386618	2	71.4
Dibothriocephalus latus	D_latum_Geneva_0011_upd	PRJEB1206	3	30
Echinococcus canadensis	ECANG7	PRJEB8992	4	70.3
Echinococcus granulosus	EGRAN001	PRJEB121	5	69.6
Echinococcus granulosus	ASM52419v1	PRJNA182977	6	69.5
Echinococcus multilocularis	EMULTI002	PRJEB122	5	70.2
Echinostoma caproni	E_caproni_Egypt_0011_upd	PRJEB1207	3	44.5
Fasciola hepatica	Fasciola_10x_pilon	PRJEB25283	7	53.8
Fasciola hepatica	F_hepatica_1.0.allpaths.pg	PRJNA179522	8	65.5
Gyrodactylus salaris	Gsalaris_v1	PRJNA244375	9	66.3
Hydatigera taeniaeformis	H_taeniaeformis_Canary_Islands_0011_upd	PRJEB534	3	60.1
Hymenolepis diminuta	H_diminuta_Denmark_0011_upd	PRJEB507	3	70.7
Hymenolepis microstoma	HMN_v3	PRJEB124	5	73.1
Hymenolepis nana	H_nana_Japan_0011_upd	PRJEB508	3	68.9
Macrostomum lignano	ML2	PRJNA284736	10	72
Macrostomum lignano	Mlig_3_7	PRJNA371498	11	88.2
Mesocestoides corti	M_corti_Specht_Voge_0011_upd	PRJEB510	3	68.1
Opisthorchis felineus	ICG_Ofel_1.0	PRJNA413383	12	71.5
Opisthorchis viverrini	OpiViv1.0	PRJNA222628	13	72.7
Protopolystoma xenopodis	P_xenopodis_South_Africa_v1_0_4	PRJEB1201	3	20.5
Schistocephalus solidus	S_solidus_NST_G2_0011_upd	PRJEB527	3	62.3
Schistosoma bovis	ASM395894v1	PRJNA451066	14	73.1
Schistosoma curassoni	S_curassoni_Dakar_0011_upd	PRJEB519	3	47.3
Schistosoma haematobium	SchHae_1.0	PRJNA78265	15	65.3
Schistosoma japonicum	ASM15177v1	PRJEA34885	16	53.3
Schistosoma mansoni	Smansoni_v7	PRJEA36577	17	74.7
Schistosoma margrebowiei	S_margrebowiei_Zambia_0011_upd	PRJEB522	3	60
Schistosoma mattheei	S_mattheei_Denwood_0011_upd	PRJEB523	3	44.6
Schistosoma rodhaini	S_rodhaini_Burundi_v1_0_4	PRJEB526	3	42.5
Schmidtea mediterranea	SmedGD_c1.3	PRJNA12585	18	70.6
Schmidtea mediterranea	ASM260089v1	PRJNA379262	19	80.3
Spirometra erinaceieuropaei	S_erinaceieuropaei	PRJEB1202	20	23
Taenia asiatica	T_asiatica_South_Korea_0011_upd	PRJEB532	3	68.6
Taenia asiatica	Taenia_asiatica_TASYD01_v1	PRJNA299871	21	69.5
Taenia multiceps	ASM192302v3	PRJNA307624	22	67.2
Taenia saginata	ASM169307v2	PRJNA71493	21	70.5
Taenia solium	Tsolium_Mexico_v1	PRJNA170813	5	69
Trichobilharzia regenti	T_regenti_v1_0_4_001_upd	PRJEB4662	3	26.9
[1]: Huang Y, Chen W, Wang X, Liu H, Chen Y, Guo L, et al. The carcinogenic liver fluke, Clonorchis sinensis: new assembly, reannotation and analysis of the genome and characterization of tissue transcriptomes. PLoS One. 2013 Jan 30;8(1): e54732.
[2]: Young ND, Stroehlein AJ, Kinkar L, Wang T, Sohn WM, Chang BC, et al. High-quality reference genome for Clonorchis sinensis. Genomics. 2021 May 1;113(3): 1605-1615.
[3]: International Helminth Genomes Consortium. Comparative genomics of the major parasitic worms. Nat Genet. 2019;51: 163-174.
[4]: Maldonado LL, Assis J, Araújo FM, Salim A, Macchiaroli N, Cucher M, et al. The Echinococcus canadensis (G7) genome: a key knowledge of parasitic platyhelminth human diseases. BMC Genom. 2017 Dec;18(1): 1-23.
[5]: Tsai IJ, Zarowiecki M, Holroyd N, Garciarrubio A, Sanchez-Flores A, Brooks KL, et al. The genomes of four tapeworm species reveal adaptations to parasitism. Nature. 2013 Apr;496(7443): 57-63.
[6]: Zheng H, Zhang W, Zhang L, Zhang Z, Li J, Lu G, et al. The genome of the hydatid tapeworm Echinococcus granulosus. Nat Genet. 2013 Oct;45(10): 1168-1175.
[7]: Cwiklinski K, Dalton JP, Dufresne PJ, La Course J, Williams DJ, Hodgkinson J, et al. The Fasciola hepatica genome: gene duplication and polymorphism reveals adaptation to the host environment and the capacity for rapid evolution. Genome Biol. 2015 Dec;16(1): 1-3.
[8]: McNulty SN, Tort JF, Rinaldi G, Fischer K, Rosa BA, Smircich P, et al. Genomes of Fasciola hepatica from the Americas reveal colonization with Neorickettsia endobacteria related to the agents of Potomac horse and human Sennetsu fevers. PLoS Genet. 2017 Jan 6;13(1): e1006537.
[9]: Hahn C, Fromm B, Bachmann L. Comparative genomics of flatworms (Platyhelminthes) reveals shared genomic features of ecto-and endoparastic neodermata. Genome Biol Evol. 2014 May 1;6(5): 1105-1117.
[10]: Wasik K, Gurtowski J, Zhou X, Ramos OM, Delás MJ, Battistoni G, et al. Genome and transcriptome of the regeneration-competent flatworm, Macrostomum lignano. Proc Natl Acad Sci U.S.A. 2015 Oct 6;112(40): 12462-12467.
[11]: Wudarski J, Simanov D, Ustyantsev K, De Mulder K, Grelling M, Grudniewska M, et al. Efficient transgenesis and annotated genome sequence of the regenerative flatworm model Macrostomum lignano. Nat Commun. 2017 Dec 14;8(1): 1-2.
[12]: Ershov NI, Mordvinov VA, Prokhortchouk EB, Pakharukova MY, Gunbin KV, Ustyantsev K, et al. New insights from Opisthorchis felineus genome: update on genomics of the epidemiologically important liver flukes. BMC Genom. 2019 Dec;20(1): 1-22.
[13]: Young ND, Nagarajan N, Lin SJ, Korhonen PK, Jex AR, Hall RS, et al. The Opisthorchis viverrini genome provides insights into life in the bile duct. Nat Commun. 2014 Jul 9;5(1): 4378.
[14]: Oey H, Zakrzewski M, Gravermann K, Young ND, Korhonen PK, Gobert GN, et al. Whole-genome sequence of the bovine blood fluke Schistosoma bovis supports interspecific hybridization with S. haematobium. PLOS Pathog. 2019 Jan 23;15(1): e1007513.
[15]: Stroehlein AJ, Korhonen PK, Chong TM, Lim YL, Chan KG, Webster B, et al. High-quality Schistosoma haematobium genome achieved by single-molecule and long-range sequencing. GigaScience. 2019 Sep;8(9): giz108.
[16]: Schistosoma japonicum Genome Sequencing and Functional Analysis Consortium. The Schistosoma japonicum genome reveals features of host–parasite interplay. Nature. 2009 Jul 16;460(7253): 345-351.
[17]: Protasio AV, Tsai IJ, Babbage A, Nichol S, Hunt M, Aslett MA, et al. A systematically improved high quality genome and transcriptome of the human blood fluke Schistosoma mansoni. PLoS Negl Trop Dis. 2012 Jan 10;6(1): e1455.
[18]: Robb SM, Ross E, Alvarado AS. SmedGD: the Schmidtea mediterranea genome database. Nucleic Acids Res. 2007 Sep 18;36: D599-606.
[19]: Grohme MA, Schloissnig S, Rozanski A, Pippel M, Young GR, Winkler S, et al. The genome of Schmidtea mediterranea and the evolution of core cellular mechanisms. Nature. 2018 Feb;554(7690): 56-61.
[20]: Bennett HM, Mok HP, Gkrania-Klotsas E, Tsai IJ, Stanley EJ, Antoun NM, et al. The genome of the sparganosis tapeworm Spirometra erinaceieuropaei isolated from the biopsy of a migrating brain lesion. Genome Biol. 2014 Nov;15(11): 1-8.
[21]: Wang S, Wang S, Luo Y, Xiao L, Luo X, Gao S, et al. Comparative genomics reveals adaptive evolution of Asian tapeworm in switching to a new intermediate host. Nat Commun. 2016 Sep 22;7(1): 12845.
[22]: Li W, Liu B, Yang Y, Ren Y, Wang S, Liu C, et al. The genome of tapeworm Taenia multiceps sheds light on understanding parasitic mechanism and control of coenurosis disease. DNA Res. 2018;25(5): 499-510.
