## Supplementary File 3 for "Novel integrated computational AMP discovery approaches highlight diversity in the helminth AMP repertoire"

### Sheet: S3
Supplementary File 3: Genomic datasets utilised in the helminth AMP prediction approach. All files were retrieved from Wormbase Parasite version 12.
Phylum	Species	Assembly	BioProject	Reference	BUSCO complete score
Nematoda	Acanthocheilonema viteae	nAv.1.0	PRJEB4306	Unpublished, obtained from www.nematode.org	90.5
Nematoda	Acrobeloides nanus	v1	PRJEB26554	1	80.4
Nematoda	Ancylostoma caninum	A_caninum_9.3.2.ec.cg.pg	PRJNA72585	2	84.4
Nematoda	Ancylostoma ceylanicum	Acey_2013.11.30.genDNA	PRJNA231479	3	90.1
Nematoda	Ancylostoma ceylanicum	A_ceylanicum1.3.ec.cg.pg	PRJNA72583	2	87.1
Nematoda	Ancylostoma duodenale	A_duodenale_2.2.ec.cg.pg	PRJNA72581	2	63.2
Nematoda	Angiostrongylus cantonensis	A_cantonensis_Taipei_v1_5_4	PRJEB493	2	68.1
Nematoda	Angiostrongylus costaricensis	A_costaricensis_Costa_Rica_v1_5_4	PRJEB494	2	82.7
Nematoda	Anisakis simplex	A_simplex_v1_5_4	PRJEB496	2	52.1
Nematoda	Ascaris lumbricoides	A_lumbricoides_Ecuador_v1_5_4	PRJEB4950	2	82.2
Nematoda	Ascaris suum	ASM18702v3	PRJNA62057	4, 5	89.1
Nematoda	Ascaris suum	AscSuum_1.0_submitted	PRJNA80881	6	89.8
Nematoda	Brugia malayi	Bmal-4.0	PRJNA10729	7	96.7
Nematoda	Brugia pahangi	B_pahangi_Glasgow_v1_5_4	PRJEB497	2	89.7
Nematoda	Brugia timori	B_timori_Indonesia_v1_0_4	PRJEB4663	2	53.1
Nematoda	Bursaphelenchus xylophilus	ASM23113v1_submitted	PRJEA64437	8	75.8
Nematoda	Caenorhabditis angaria	40981	PRJNA51225	9	77.7
Nematoda	Caenorhabditis brenneri	C_brenneri-6.0.1b	PRJNA20035	Obtained from Wormbase, 10	96.6
Nematoda	Caenorhabditis briggsae	CB4	PRJNA10731	Obtained from Wormbase, 10	97.7
Nematoda	Caenorhabditis elegans	WBcel235	PRJNA13758	Obtained from Wormbase, 10	98.6
Nematoda	Caenorhabditis japonica	C_japonica-7.0.1	PRJNA12591	Obtained from Wormbase, 10	92.4
Nematoda	Caenorhabditis latens	CaeLat1.0	PRJNA248912	11	97
Nematoda	Caenorhabditis nigoni	nigoni.pc_2016.07.14	PRJNA384657	12	98.5
Nematoda	Caenorhabditis remanei	ASM164373v2	PRJNA248909	11	97.6
Nematoda	Caenorhabditis remanei	CaeRem1.0	PRJNA248911	11	97
Nematoda	Caenorhabditis remanei	C_remanei-15.0.1	PRJNA53967	Obtained from Wormbase, 10	97.4
Nematoda	Caenorhabditis sinica	1	PRJNA194557	13	93.8
Nematoda	Caenorhabditis sp34	Sp34_v7	PRJDB5687	14	96.6
Nematoda	Caenorhabditis tropicalis	Caenorhabditis_sp11_JU1373-3.0.1	PRJNA53597	Obtained from Wormbase, 10	97
Nematoda	Cylicostephanus goldi	C_goldi_Cheshire_v1_0_4	PRJEB498	2	11.4
Nematoda	Dictyocaulus viviparus	nDv.1.0	PRJEB5116	15	71.2
Nematoda	Dictyocaulus viviparus	D_viviparus_9.2.1.ec.pg	PRJNA72587	16	62.9
Nematoda	Diploscapter coronatus	ASM220778v1	PRJDB3143	17	91.4
Nematoda	Diploscapter pachys	DipSp1Ass11Ann3	PRJNA280107	18	90.7
Nematoda	Dirofilaria immitis	nDi.2.2	PRJEB1797	19	91.7
Nematoda	Ditylenchus destructor	ASM157970v1	PRJNA312427	20	76.1
Nematoda	Dracunculus medinensis	D_medinensis_Ghana_v2_0_4	PRJEB500	2	86.1
Nematoda	Elaeophora elaphi	E_elaphi_v1_0_4	PRJEB502	2	87.3
Nematoda	Enterobius vermicularis	E_vermicularis_Canary_Islands_v1_0_4	PRJEB503	2	79.3
Nematoda	Globodera pallida	GPAL001	PRJEB123	21	43.7
Nematoda	Globodera rostochiensis	nGr	PRJEB13504	22	58.8
Nematoda	Gongylonema pulchrum	G_pulchrum_Hokkaido_v1_0_4	PRJEB505	2	31.8
Nematoda	Haemonchus contortus	Haemonchus_contortus_MHco3-3.0	PRJEB506	23	77.5
Nematoda	Haemonchus contortus	Hco_v4_coding_submitted	PRJNA205202	24	59.8
Nematoda	Haemonchus placei	H_placei_MHpl1_v1_5_4	PRJEB509	2	78.7
Nematoda	Heligmosomoides polygyrus	H_bakeri_Edinburgh_v1_5_4	PRJEB1203	2	67.6
Nematoda	Heligmosomoides polygyrus	nHp_v2.0	PRJEB15396	2	87.5
Nematoda	Heterorhabditis bacteriophora	Heterorhabditis_bacteriophora-7.0	PRJNA13977	25	87.1
Nematoda	Litomosoides sigmodontis	nLs.2.1	PRJEB3075	2	91.8
Nematoda	Loa loa	LLoa-hgap-1	PRJNA246086	26	97.5
Nematoda	Loa loa	Loa_loa_V3	PRJNA60051	27	96
Nematoda	Meloidogyne arenaria	ASM90000398v1	PRJEB8714	28	64.7
Nematoda	Meloidogyne arenaria	ASM313380v1	PRJNA438575	29	58.4
Nematoda	Meloidogyne floridensis	nMf_1_1	PRJEB6016	30	29.7
Nematoda	Meloidogyne graminicola	Mgraminicola_V1	PRJNA411966	31	40.7
Nematoda	Meloidogyne hapla	Freeze_1	PRJNA29083	32	59.9
Nematoda	Meloidogyne incognita	Meloidogyne_incognita_V3	PRJEB8714	33	61.8
Nematoda	Meloidogyne javanica	ASM90000394v1	PRJEB8714	33	61.1
Nematoda	Necator americanus	N_americanus_v1	PRJNA72135	34	76.3
Nematoda	Nippostrongylus brasiliensis	N_brasiliensis_RM07_v1_5_4	PRJEB511	2	79.9
Nematoda	Oesophagostomum dentatum	O_dentatum_10.0.ec.cg.pg	PRJNA72579	35	51.3
Nematoda	Onchocerca flexuosa	O_flexuosa_Cordoba_v1_0_4	PRJEB512	2	47.3
Nematoda	Onchocerca flexuosa	O_flexuosa_1.0.allpaths.pg.lrna	PRJNA230512	Unpublished	72.4
Nematoda	Onchocerca ochengi	O_ochengi_Ngaoundere_v2	PRJEB1204	2	85.5
Nematoda	Onchocerca ochengi	nOo.2.0	PRJEB1809	36	86.4
Nematoda	Onchocerca volvulus	ASM49940v2	PRJEB513	37	97.6
Nematoda	Oscheius tipulae	Oscheius_tipulae_assembly_v2	PRJEB15512	38	89.4
Nematoda	Panagrellus redivivus	Pred3	PRJNA186477	39	82.1
Nematoda	Parascaris equorum	P_equorum_v1_0_4	PRJEB514	2	5
Nematoda	Parascaris univalens	ASM225920v1	PRJNA386823	5	90.9
Nematoda	Parastrongyloides trichosuri	P_trichosuri_KNP_v2_0_4	PRJEB515	41	78.1
Nematoda	Plectus sambesii	Psam_v1.0	PRJNA390260	42	75.9
Nematoda	Pristionchus exspectatus	P_exspectatus_v1	PRJEB6009	Obtained from Pristionchus.org, 43	90.6
Nematoda	Pristionchus pacificus	El_Paco	PRJNA12644	44	92.9
Nematoda	Rhabditophanes kr3021	Rhabditophanes_sp_KR3021_v2_0_4	PRJEB1297	41	73.8
Nematoda	Romanomermis culicivorax	nRc.2.0	PRJEB1358	45	28.3
Nematoda	Soboliphyme baturini	S_baturini_Dall_Island_v1_0_4	PRJEB516	2	39.6
Nematoda	Steinernema carpocapsae	S_carpo_v1_submitted	PRJNA202318	46	89.4
Nematoda	Steinernema feltiae	S_felt_v1_submitted	PRJNA204661	46	86.7
Nematoda	Steinernema glaseri	S_glas_v1_submitted	PRJNA204943	46	81.4
Nematoda	Steinernema monticolum	S_monti_v1_submitted	PRJNA205067	46	79.9
Nematoda	Steinernema scapterisci	S_scapt_v1_submitted	PRJNA204942	46	88.3
Nematoda	Strongyloides papillosus	S_papillosus_LIN_v2_1_4	PRJEB525	41	77.1
Nematoda	Strongyloides ratti	S_ratti_ED321_v5_0_4	PRJEB125	41	78
Nematoda	Strongyloides stercoralis	S_stercoralis_PV0001_v2_0_4	PRJEB528	41	78.5
Nematoda	Strongyloides venezuelensis	S_venezuelensis_HH1_v2_0_4	PRJEB530	41	74
Nematoda	Strongylus vulgaris	S_vulgaris_Kentucky_v1_0_4	PRJEB531	2	19
Nematoda	Syphacia muris	S_muris_Valencia_v1_0_4	PRJEB524	2	84.4
Nematoda	Teladorsagia circumcincta	T_circumcincta.14.0.ec.cg.pg	PRJNA72569	2	71.9
Nematoda	Thelazia callipaeda	T_callipaeda_Ticino_v1_0_4	PRJEB1205	2	88.6
Nematoda	Toxocara canis	T_canis_Equador_v1_5_4	PRJEB533	2	73.7
Nematoda	Toxocara canis	Toxocara_canis_adult_r1.0	PRJNA248777	47	86.7
Nematoda	Trichinella britovi	T3_ISS120_r1.0	PRJNA257433	48	89.4
Nematoda	Trichinella murrelli	T5_ISS417_r1.0	PRJNA257433	48	88.8
Nematoda	Trichinella nativa	T_nativa_rf_gd	PRJNA179527	2	69.4
Nematoda	Trichinella nativa	T2_ISS10_r1.0	PRJNA257433	2	90
Nematoda	Trichinella nelsoni	T7_ISS37_r1.0	PRJNA257433	48	89.2
Nematoda	Trichinella papuae	T10_ISS1980_r1.0	PRJNA257433	48	71.8
Nematoda	Trichinella patagoniensis	T12_ISS2496_r1.0	PRJNA257433	48	89.9
Nematoda	Trichinella pseudospiralis	T4_ISS13_r1.0	PRJNA257433	48	70.7
Nematoda	Trichinella pseudospiralis	T4_ISS141_r1.0	PRJNA257433	48	85.1
Nematoda	Trichinella pseudospiralis	T4_ISS176_r1.0	PRJNA257433	48	87.9
Nematoda	Trichinella pseudospiralis	T4_ISS470_r1.0	PRJNA257433	48	87.9
Nematoda	Trichinella pseudospiralis	T4_ISS588_r1.0	PRJNA257433	48	87.7
Nematoda	Trichinella spiralis	Trichinella_spiralis-3.7.1	PRJNA12603	49	89.3
Nematoda	Trichinella spiralis	T1_ISS3_r1.0	PRJNA257433	48	89.7
Nematoda	Trichinella t6	T6_ISS34_r1.0	PRJNA257433	48	89.5
Nematoda	Trichinella t8	T8_ISS272_r1.0	PRJNA257433	48	89.6
Nematoda	Trichinella t9	T9_ISS409_r1.0	PRJNA257433	48	89.2
Nematoda	Trichinella zimbabwensis	T11_ISS1029_r1.0	PRJNA257433	48	87.3
Nematoda	Trichuris muris	TMUE3.0	PRJEB126	Obtained from Wormbase, 10	70
Nematoda	Trichuris suis	T_suis_1.0.allpaths	PRJNA179528	2	70.4
Nematoda	Trichuris suis	Tsuis_adult_male_1.0	PRJNA208415	50	70.8
Nematoda	Trichuris suis	Tsuis_adult_female_1.0	PRJNA208416	50	70.1
Nematoda	Trichuris trichiura	TTRE2.1	PRJEB535	51	67.6
Nematoda	Wuchereria bancrofti	W_bancrofti_Jakarta_v2_0_4	PRJEB536	2	74.9
Nematoda	Wuchereria bancrofti	Wb_PNG_Genome_assembly_pt22	PRJNA275548	52	93.4
Platyhelminthes	Clonorchis sinensis	C_sinensis-2.0	PRJDA72781	53	70
Platyhelminthes	Diphyllobothrium latum	D_latum_Geneva_v1_0_4	PRJEB1206	2	30
Platyhelminthes	Echinococcus canadensis	ECANG7	PRJEB8992	54	70.3
Platyhelminthes	Echinococcus granulosus	EGRAN001	PRJEB121	55	69.6
Platyhelminthes	Echinococcus granulosus	ASM52419v1	PRJNA182977	56	69.5
Platyhelminthes	Echinococcus multilocularis	EMULTI002	PRJEB122	55	70.2
Platyhelminthes	Echinostoma caproni	E_caproni_Egypt_v1_5_4	PRJEB1207	2	44.5
Platyhelminthes	Fasciola hepatica	Fasciola_10x_pilon	PRJEB25283	57	53.8
Platyhelminthes	Fasciola hepatica	F_hepatica_1.0.allpaths.pg	PRJNA179522	58	65.5
Platyhelminthes	Gyrodactylus salaris	Gsalaris_v1	PRJNA244375	59	66.3
Platyhelminthes	Hydatigera taeniaeformis	H_taeniaeformis_Canary_Islands_v1_0_4	PRJEB534	2	60.1
Platyhelminthes	Hymenolepis diminuta	H_diminuta_Denmark_v1_0_4	PRJEB507	2	70.7
Platyhelminthes	Hymenolepis microstoma	HMN_v3	PRJEB124	55	73.1
Platyhelminthes	Hymenolepis nana	H_nana_Japan_v1_5_4	PRJEB508	2	68.9
Platyhelminthes	Macrostomum lignano	ML2	PRJNA284736	60	72
Platyhelminthes	Macrostomum lignano	Mlig_3_7	PRJNA371498	61	88.2
Platyhelminthes	Mesocestoides corti	M_corti_Specht_Voge_v1_0_4	PRJEB510	2	68.1
Platyhelminthes	Opisthorchis viverrini	OpiViv1.0	PRJNA222628	62	72.7
Platyhelminthes	Protopolystoma xenopodis	P_xenopodis_South_Africa_v1_0_4	PRJEB1201	2	20.5
Platyhelminthes	Schistocephalus solidus	S_solidus_NST_G2_v1_5_4	PRJEB527	2	62.3
Platyhelminthes	Schistosoma curassoni	S_curassoni_Dakar_v1_0_4	PRJEB519	2	47.3
Platyhelminthes	Schistosoma haematobium	SchHae_1.0	PRJNA78265	63	65.3
Platyhelminthes	Schistosoma japonicum	ASM15177v1	PRJEA34885	64	53.3
Platyhelminthes	Schistosoma mansoni	Smansoni_v7	PRJEA36577	65	74.7
Platyhelminthes	Schistosoma margrebowiei	S_margrebowiei_Zambia_v1_5_4	PRJEB522	2	60
Platyhelminthes	Schistosoma mattheei	S_mattheei_Denwood_v1_0_4	PRJEB523	2	44.6
Platyhelminthes	Schistosoma rodhaini	S_rodhaini_Burundi_v1_0_4	PRJEB526	2	42.5
Platyhelminthes	Schmidtea mediterranea	SmedGD_c1.3	PRJNA12585	66	70.6
Platyhelminthes	Spirometra erinaceieuropaei	S_erinaceieuropaei_v1_0_4	PRJEB1202	67	23
Platyhelminthes	Taenia asiatica	T_asiatica_South_Korea_v1_0_4	PRJEB532	2	68.6
Platyhelminthes	Taenia asiatica	Taenia_asiatica_TASYD01_v1	PRJNA299871	68	53
Platyhelminthes	Taenia multiceps	ASM192302v3	PRJNA307624	69	67.2
Platyhelminthes	Taenia saginata	ASM169307v2	PRJNA71493	68	54
Platyhelminthes	Taenia solium	Tsolium_Mexico_v1	PRJNA170813	55	69
Platyhelminthes	Trichobilharzia regenti	T_regenti_v1_0_4	PRJEB4662	2	26.9
[1]: Schiffer PH, Polsky AL, Cole AG, Camps JIR, Kroiher M, et al. The gene regulatory program of Acrobeloides nanus reveals conservation of phylum-specific expression. P Natl Acad Sci USA 2018;115: 4459-4464.
[2]: International Helminth Genomes Consortium. Comparative genomics of the major parasitic worms. Nat Genet. 2019;51: 163-174.
[3]: Schwarz EM, Hu Y, Antoshechkin I, Miller MM, Sternberg PW, Aroian RV. The genome and transcriptome of the zoonotic hookworm Ancylostoma ceylanicum identify infection-specific gene families. Nat Genet. 2015;47(4): 416-422.
[4]: Wang JB, Mitreva M, Berriman M, Thorne A, Magrini V, Koutsovoulos G, et al. Silencing of Germline-Expressed Genes by DNA Elimination in Somatic Cells. Dev Cell. 2012;23(5): 1072-1080.
[5]: Wang JB, Gao SH, Mostovoy Y, Kang YY, Zagoskin M, Sun YQ, et al. Comparative genome analysis of programmed DNA elimination in nematodes. Genome Res. 2017;27(12): 2001-2014.
[6]: Jex AR, Nejsum P, Schwarz EM, Hu L, Young ND, Hall RS, et al. Genome and transcriptome of the porcine whipworm Trichuris suis. Nat Genet. 2014;46(7): 701-706.
[7]: Ghedin E, Wang SL, Spiro D, Caler E, Zhao Q, Crabtree J, et al. Draft genome of the filarial nematode parasite Brugia malayi. Science. 2007;317(5845): 1756-1760.
[8]: Kikuchi T, Cotton JA, Dalzell JJ, Hasegawa K, Kanzaki N, McVeigh P, et al. Genomic insights into the origin of parasitism in the emerging plant pathogen Bursaphelenchus xylophilus. PLOS Pathog. 2011;7(9): e1002219.
[9]: Mortazavi A, Schwarz EM, Williams B, Schaeffer L, Antoshechkin I, Wold BJ, et al. Scaffolding a Caenorhabditis nematode genome with RNA-seq. Genome Res. 2010;20(12): 1740-1747.
[10]: Davis P, Zarowiecki M, Arnaboldi V, Becerra A, Cain S, Chan J, et al. WormBase in 2022—data, processes, and tools for analyzing Caenorhabditis elegans. Genetics. 2022;220(4): iyac003.
[11]: Fierst JL, Willis JH, Thomas CG, Wang W, Reynolds RM, Ahearne TE, et al. Reproductive mode and the evolution of genome size and structure in Caenorhabditis nematodes. PLoS Genet. 2015;11(6): e1005323.
[12]: Yin D, Schwarz EM, Thomas CG, Felde RL, Korf IF, Cutter AD, et al. Rapid genome shrinkage in a self-fertile nematode reveals sperm competition proteins. Science. 2018;359(6371): 55-61.
[13]: Stevens L, Félix MA, Beltran T, Braendle C, Caurcel C, Fausett S, et al. Comparative genomics of 10 new Caenorhabditis species. Evol lett. 2019;3(2): 217-36.
[14]: Kanzaki N, Tsai IJ, Tanaka R, Hunt VL, Liu D, Tsuyama K, et al. Biology and genome of a newly discovered sibling species of Caenorhabditis elegans. Nat Commun. 2018;9(1): 3216.
[15]: Koutsovoulos G, Makepeace B, Tanya VN, Blaxter M. Palaeosymbiosis revealed by genomic fossils of Wolbachia in a strongyloidean nematode. PLoS Genet. 2014;10(6): e1004397.
[16]: McNulty SN, Strübe C, Rosa BA, Martin JC, Tyagi R, Choi YJ, et al. Dictyocaulus viviparus genome, variome and transcriptome elucidate lungworm biology and support future intervention. Sci Rep. 2016;6(1): 20316.
[17]: Hiraki H, Kagoshima H, Kraus C, Schiffer PH, Ueta Y, Kroiher M, et al. Genome analysis of Diploscapter coronatus: insights into molecular peculiarities of a nematode with parthenogenetic reproduction. BMC Genom. 2017;18(1): 478.
[18]: Fradin H, Kiontke K, Zegar C, Gutwein M, Lucas J, Kovtun M, et al. Genome architecture and evolution of a unichromosomal asexual nematode. Curr Biol. 2017;27(19): 2928-2939.
[19]: Godel C, Kumar S, Koutsovoulos G, Ludin P, Nilsson D, Comandatore F, et al. The genome of the heartworm, Dirofilaria immitis, reveals drug and vaccine targets. FASEB J. 2012;26(11): 4650-4661.
[20]: Zheng J, Peng D, Chen L, Liu H, Chen F, Xu M, et al. The Ditylenchus destructor genome provides new insights into the evolution of plant parasitic nematodes. Proc Royal Soc B. 2016;283(1835): 20160942.
[21]: Cotton JA, Lilley CJ, Jones LM, Kikuchi T, Reid AJ, Thorpe P, et al. The genome and life-stage specific transcriptomes of Globodera pallida elucidate key aspects of plant parasitism by a cyst nematode. Genome Biol. 2014;15(3): R43.
[22]: Eves-van den Akker S, Laetsch DR, Thorpe P, Lilley CJ, Danchin EG, Da Rocha M, et al. The genome of the yellow potato cyst nematode, Globodera rostochiensis, reveals insights into the basis of parasitism and virulence. Genome Biol. 2016;17(1): 124.
[23]: Laing R, Kikuchi T, Martinelli A, Tsai IJ, Beech RN, Redman E, et al. The genome and transcriptome of Haemonchus contortus, a key model parasite for drug and vaccine discovery. Genome Biol. 2013;14(8): R88.
[24]: Schwarz EM, Korhonen PK, Campbell BE, Young ND, Jex AR, Jabbar A, et al. The genome and developmental transcriptome of the strongylid nematode Haemonchus contortus. Genome Biol. 2013;14(8): R89.
[25]: Bai X, Adams BJ, Ciche TA, Clifton S, Gaugler R, Kim KS, et al. A lover and a fighter: the genome sequence of an entomopathogenic nematode Heterorhabditis bacteriophora. PloS One. 2013;8(7): e69618.
[26]: Tallon LJ, Liu X, Bennuru S, Chibucos MC, Godinez A, Ott S, et al. Single molecule sequencing and genome assembly of a clinical specimen of Loa loa, the causative agent of loiasis. BMC Genom. 2014;15(1): 788.
[27]: Desjardins CA, Cerqueira GC, Goldberg JM, Hotopp JC, Haas BJ, Zucker J, et al. Genomics of Loa loa, a Wolbachia-free filarial parasite of humans. Nat Genet. 2013;45(5): 495-500.
[28]: Blanc-Mathieu R, Perfus-Barbeoch L, Aury JM, Da Rocha M, Gouzy J, Sallet E, et al. Hybridization and polyploidy enable genomic plasticity without sex in the most devastating plant-parasitic nematodes. PLoS Genet. 2017;13(6): e1006777.
[29]: Sato K, Kadota Y, Gan P, Bino T, Uehara T, Yamaguchi K, et al. High-quality genome sequence of the root-knot nematode Meloidogyne arenaria genotype A2-O. Genome Announc. 2018;6(26): e00519-18.
[30]: Lunt DH, Kumar S, Koutsovoulos G, Blaxter ML. The complex hybrid origins of the root knot nematodes revealed through comparative genomics. PeerJ. 2014;2: e356.
[31]: Somvanshi VS, Tathode M, Shukla RN, Rao U. Nematode Genome Announcement: a draft genome for Rice root-knot nematode. J Nematol. 2018;50(2): 111-116.
[32]: Opperman CH, Bird DM, Williamson VM, Rokhsar DS, Burke M, Cohn J, et al. Sequence and genetic map of Meloidogyne hapla: A compact nematode genome for plant parasitism. P Natl Acad Sci USA. 2008;105(39): 14802-14807.
[33]: Blanc-Mathieu R, Perfus-Barbeoch L, Aury JM, Da Rocha M, Gouzy J, Sallet E, et al. Hybridization and polyploidy enable genomic plasticity without sex in the most devastating plant-parasitic nematodes. PLoS Genet. 2017;13(6): e1006777.
[34]: Tang YT, Gao X, Rosa BA, Abubucker S, Hallsworth-Pepin K, Martin J, et al. Genome of the human hookworm Necator americanus. Nat Genet. 2014;46(3): 261-269.
[35]: Tyagi R, Joachim A, Ruttkowski B, Rosa BA, Martin JC, Hallsworth-Pepin K, et al. Cracking the nodule worm code advances knowledge of parasite biology and biotechnology to tackle major diseases of livestock. Biotechnol Adv. 2015;33(6): 980-991.
[36]: Darby AC, Armstrong SD, Bah GS, Kaur G, Hughes MA, Kay SM, et al. Analysis of gene expression from the Wolbachia genome of a filarial nematode supports both metabolic and defensive roles within the symbiosis. Genome Res. 2012;22(12): 2467-2477.
[37]: Cotton JA, Bennuru S, Grote A, Harsha B, Tracey A, Beech R, et al. The genome of Onchocerca volvulus, agent of river blindness. Nat Microbiol. 2016;2: 16216.
[38]: Besnard F, Koutsovoulos G, Dieudonné S, Blaxter M, Félix MA. Toward universal forward genetics: using a draft genome sequence of the nematode Oscheius tipulae to identify mutations affecting vulva development. Genetics. 2017;206(4): 1747-1761.
[39]: Srinivasan J, Dillman AR, Macchietto MG, Heikkinen L, Lakso M, Fracchia KM, et al. The draft genome and transcriptome of Panagrellus redivivus are shaped by the harsh demands of a free-living lifestyle. Genetics. 2013;193(4): 1279-1295.
[41]: Hunt VL, Tsai IJ, Coghlan A, Reid AJ, Holroyd N, Foth BJ, et al. The genomic basis of parasitism in the Strongyloides clade of nematodes. Nat Genet. 2016;48(3): 299-307.
[42]: Rošić S, Amouroux R, Requena CE, Gomes A, Emperle M, Beltran T, et al. Evolutionary analysis indicates that DNA alkylation damage is a byproduct of cytosine DNA methyltransferase activity. Nat Genet. 2018;50(3): 452-459.
[43]: Dieterich C, Roeseler W, Sobetzko P, Sommer RJ. Pristionchus. org: a genome-centric database of the nematode satellite species Pristionchus pacificus. Nucleic Acids Res. 2007;35: D498-502.
[44]: Rödelsperger C, Meyer JM, Prabh N, Lanz C, Bemm F, Sommer RJ. Single-molecule sequencing reveals the chromosome-scale genomic architecture of the nematode model organism Pristionchus pacificus. Cell Rep. 2017;21(3): 834-844.
[45]: Schiffer PH, Kroiher M, Kraus C, Koutsovoulos GD, Kumar S, R Camps JI, et al. The genome of Romanomermis culicivorax: revealing fundamental changes in the core developmental genetic toolkit in Nematoda. BMC Genom. 2013;14(1): 923.
[46]: Dillman AR, Macchietto M, Porter CF, Rogers A, Williams B, Antoshechkin I, et al. Comparative genomics of Steinernema reveals deeply conserved gene regulatory networks. Gen Biol. 2015;16(1): 200.
[47]: Zhu XQ, Korhonen PK, Cai H, Young ND, Nejsum P, von Samson-Himmelstjerna G, et al. Genetic blueprint of the zoonotic pathogen Toxocara canis. Nat Commun. 2015;6: 6145.
[48]: Korhonen PK, Pozio E, La Rosa G, Chang BC, Koehler AV, Hoberg EP, et al. Phylogenomic and biogeographic reconstruction of the Trichinella complex. Nat Commun. 2016;7: 10513.
[49]: Mitreva M, Jasmer DP, Zarlenga DS, Wang Z, Abubucker S, Martin J, et al. The draft genome of the parasitic nematode Trichinella spiralis. Nat Genet. 2011;43(3): 228-235.
[50]: Jex AR, Nejsum P, Schwarz EM, Hu L, Young ND, Hall RS, et al. Genome and transcriptome of the porcine whipworm Trichuris suis. Nat Genet. 2014;46(7): 701-706.
[51]: Foth BJ, Tsai IJ, Reid AJ, Bancroft AJ, Nichol S, Tracey A, et al. Whipworm genome and dual-species transcriptome analyses provide molecular insights into an intimate host-parasite interaction. Nat Genet. 2014;46(7): 693-700.
[52]: Small ST, Reimer LJ, Tisch DJ, King CL, Christensen BM, Siba PM, et al. Population genomics of the filarial nematode parasite Wuchereria bancrofti from mosquitoes. Mol Ecol. 2016;25(7): 1465-1477.
[53]: Huang Y, Chen W, Wang X, Liu H, Chen Y, Guo L, et al. The carcinogenic liver fluke, Clonorchis sinensis: new assembly, reannotation and analysis of the genome and characterization of tissue transcriptomes. PLoS One. 2013 Jan 30;8(1): e54732.
[54]: Maldonado LL, Assis J, Araújo FM, Salim A, Macchiaroli N, Cucher M, et al. The Echinococcus canadensis (G7) genome: a key knowledge of parasitic platyhelminth human diseases. BMC Genom. 2017 Dec;18(1): 1-23.
[55]: Tsai IJ, Zarowiecki M, Holroyd N, Garciarrubio A, Sanchez-Flores A, Brooks KL, et al. The genomes of four tapeworm species reveal adaptations to parasitism. Nature. 2013 Apr;496(7443): 57-63.
[56]: Zheng H, Zhang W, Zhang L, Zhang Z, Li J, Lu G, et al. The genome of the hydatid tapeworm Echinococcus granulosus. Nat Genet. 2013 Oct;45(10): 1168-1175.
[57]: Cwiklinski K, Dalton JP, Dufresne PJ, La Course J, Williams DJ, Hodgkinson J, et al. The Fasciola hepatica genome: gene duplication and polymorphism reveals adaptation to the host environment and the capacity for rapid evolution. Genome Biol. 2015 Dec;16(1): 1-3.
[58]: McNulty SN, Tort JF, Rinaldi G, Fischer K, Rosa BA, Smircich P, et al. Genomes of Fasciola hepatica from the Americas reveal colonization with Neorickettsia endobacteria related to the agents of Potomac horse and human Sennetsu fevers. PLoS Genet. 2017 Jan 6;13(1): e1006537.
[59]: Hahn C, Fromm B, Bachmann L. Comparative genomics of flatworms (Platyhelminthes) reveals shared genomic features of ecto-and endoparastic neodermata. Genome Biol Evol. 2014 May 1;6(5): 1105-1117.
[60]: Wasik K, Gurtowski J, Zhou X, Ramos OM, Delás MJ, Battistoni G, et al. Genome and transcriptome of the regeneration-competent flatworm, Macrostomum lignano. Proc Natl Acad Sci U.S.A. 2015 Oct 6;112(40): 12462-12467.
[61]: Wudarski J, Simanov D, Ustyantsev K, De Mulder K, Grelling M, Grudniewska M, et al. Efficient transgenesis and annotated genome sequence of the regenerative flatworm model Macrostomum lignano. Nat Commun. 2017 Dec 14;8(1): 1-2.
[62]: Young ND, Nagarajan N, Lin SJ, Korhonen PK, Jex AR, Hall RS, et al. The Opisthorchis viverrini genome provides insights into life in the bile duct. Nat Commun. 2014 Jul 9;5(1): 4378.
[63]: Stroehlein AJ, Korhonen PK, Chong TM, Lim YL, Chan KG, Webster B, et al. High-quality Schistosoma haematobium genome achieved by single-molecule and long-range sequencing. GigaScience. 2019 Sep;8(9): giz108.
[64]: Schistosoma japonicum Genome Sequencing and Functional Analysis Consortium. The Schistosoma japonicum genome reveals features of host–parasite interplay. Nature. 2009 Jul 16;460(7253): 345-351.
[65]: Protasio AV, Tsai IJ, Babbage A, Nichol S, Hunt M, Aslett MA, et al. A systematically improved high quality genome and transcriptome of the human blood fluke Schistosoma mansoni. PLoS Negl Trop Dis. 2012 Jan 10;6(1): e1455.
[66]: Robb SM, Ross E, Alvarado AS. SmedGD: the Schmidtea mediterranea genome database. Nucleic Acids Res. 2007 Sep 18;36: D599-606.
[67]: Bennett HM, Mok HP, Gkrania-Klotsas E, Tsai IJ, Stanley EJ, Antoun NM, et al. The genome of the sparganosis tapeworm Spirometra erinaceieuropaei isolated from the biopsy of a migrating brain lesion. Genome Biol. 2014 Nov;15(11): 1-8.
[68]: Wang S, Wang S, Luo Y, Xiao L, Luo X, Gao S, et al. Comparative genomics reveals adaptive evolution of Asian tapeworm in switching to a new intermediate host. Nat Commun. 2016 Sep 22;7(1): 12845.
[69]: Li W, Liu B, Yang Y, Ren Y, Wang S, Liu C, et al. The genome of tapeworm Taenia multiceps sheds light on understanding parasitic mechanism and control of coenurosis disease. DNA Res. 2018;25(5): 499-510.
