## Supplementary File 6 for "Novel integrated computational AMP discovery approaches highlight diversity in the helminth AMP repertoire"

### Sheet: 6A
Supplementary file 6a: As-PCF nAMP-LP peptide sequences detected to a 1% FDR via PEAKS studio X (Bioinformatics solution Inc., Waterloo, ON, Canada ).
Peptide Precursor Name	Peptide sequence(s) detected	Overall sequence Coverage FDR 1% only	Post-translational modifications (PTMS)	PSM Conf. -10lgP	Mass	Start Position	End Position	Sample % (N=3)
nAMP-LP-2431	L.NEDDPSSSLESPRV.K	0.18	unmodified	117.37	1530.68	35	48	100
	A.LNEDDPSSSLESPRV.K		unmodified	112.15	1643.76	34	48	100
	A.LNEDDPSSSLESPR.V		unmodified	106.47	1544.7	34	47	100
	L.NEDDPSSSLESPR.V		unmodified	105.46	1431.61	35	47	100
	A.LNEDDPSSSLESPRVK.R		unmodified	100.52	1771.86	34	49	100
	E.DDPSSSLESPRV.K		unmodified	96.96	1287.59	37	48	100
	E.DDPSSSLESPR.V		unmodified	94.92	1188.53	37	47	33
	N.EDDPSSSLESPR.V		unmodified	90.09	1317.57	36	47	67
	N.EDDPSSSLESPRV.K		unmodified	84.77	1416.64	36	48	100
	D.PSSSLESPRV.K		unmodified	81.72	1057.54	39	48	100
	L.NEDDPSSSLESPRVK.R		unmodified	79.52	1658.77	35	49	100
	D.DPSSSLESPRV.K		unmodified	78.94	1172.57	38	48	100
	Q.ALNEDDPSSSLESPR.V		unmodified	78.55	1615.73	33	47	33
	A.LNEDDPS(+79.96)SSLESPRV.K		sulfation	71.81	1723.72	34	48	67
	E.DDPSSSLESPRVK.R		unmodified	69.06	1415.69	37	49	33
	P.SSSLESPRV.K		unmodified	60.31	960.488	40	48	100
	S.SSLESPRV.K		unmodified	56.2	873.456	41	48	67
	D.PSSSLESPR.V		unmodified	54.71	958.472	39	47	100
	N.E(-18.01)DDPSSSLESPRV.K		Pyro-glu from E	49.9	1398.63	36	48	67
nAMP-LP-2454	S.TENAEPSGALIRS.K	0.3	unmodified	104.79	1343.67	19	31	100
	S.TENAEPSGALIR.S		unmodified	94.54	1256.64	19	30	100
	T.ENAEPSGALIRS.K		unmodified	88.91	1242.62	20	31	100
	E.NAEPSGALIRS.K		unmodified	78.87	1113.58	21	31	100
	S.TENAEPSGALIRSK.R		unmodified	66.62	1471.76	19	32	33
	S.TENAEPSGAL.I		unmodified	64.49	987.451	19	28	67
	E.NAEPSGALIR.S		unmodified	61.93	1026.55	21	30	33
	T.ENAEPSGALIR.S		unmodified	56.93	1155.59	20	30	100
	P.YGGVYSKT.V		unmodified	55.71	873.423	61	68	33
nAMP-LP-835	C.Q(-17.03)ELAEDFSPDKRGMSS.F	0.17	Pyro-glu from Q	111.95	1778.78	20	35	100
	C.Q(-17.03)ELAEDFSPDKRG.M		Pyro-glu from Q	106.75	1473.67	20	32	100
	C.Q(-17.03)ELAEDFSPDKRGM(+15.99)SS.F		Pyro-glu from Q	87.2	1794.77	20	35	100
	A.EDFSPDKRGMSS.F		unmodified	79.59	1354.58	24	35	33
	C.Q(-17.03)ELAEDFSPDKRGMS.S		Pyro-glu from Q	76.93	1691.75	20	34	33
	L.AEDFSPDKRGMSS.F		unmodified	72.23	1425.62	23	35	33
	L.AEDFSPDKRGM(+15.99)SS.F		oxidation	66.31	1441.61	23	35	33
	C.Q(-17.03)ELAEDFSPDKRGM(+15.99)S.S		Pyro-glu from Q/Oxidation	50.79	1707.74	20	34	33
nAMP-LP-1044	V.SEVDAEDIDDHRQ.K	0.11	unmodified	95.78	1527.64	23	35	100
	E.VDAEDIDDHRQ.K		unmodified	90.37	1311.57	25	35	67
	P.VSEVDAEDIDDHRQ.K		unmodified	86.63	1626.71	22	35	100
	S.EVDAEDIDDHRQ.K		unmodified	80.14	1440.61	24	35	33
	P.VSEVDAEDIDDHR.Q		unmodified	75.07	1498.65	22	34	67
	S.EVDAEDIDDHR.Q		unmodified	72.42	1312.55	24	34	33
	V.SEVDAEDIDDHR.Q		unmodified	52.59	1399.59	23	34	33
nAMP-LP-2378	L.PPPPPPPPPP.P	0.1	unmodified	94.67	988.538	56	65	100
	L.PPPPPPPPP.P		unmodified	80.78	891.485	56	64	67
	L.PPPPPPPPPPP.C		unmodified	69.19	1085.59	56	66	100
nAMP-LP-526	A.GISPMSLESFRV.K	0.17	unmodified	72.06	1321.67	22	33	100
	A.GISPM(+15.99)SLESFRV.K		oxidation	71.33	1337.66	22	33	100
	P.MSLESFRV.K		unmodified	57.23	967.48	26	33	67
	M.SLESFRV.K		unmodified	48.42	836.439	27	33	100
nAMP-LP-2436	A.DIPSAPILS.L	0.1	unmodified	59.31	911.496	22	30	33
	S.ADIPSAPIL.S		unmodified	57.89	895.501	21	29	67
nAMP-LP-2399	Q(-17.03)GWGEYGGNGGGR	0.14	Pyro-glu from Q	67.96	1276.52	23	35	33.3
nAMP-LP-2373	SINREEIPEVTQ	0.14	unmodified	65.79	1413.71	23	34	33.3
nAMP-LP-827	NIERNQPESV	0.1	unmodified	62.35	1184.58	25	34	33.3
nAMP-LP-6	VIDDIKEIRIFE	0.11	unmodified	61.47	1488.82	26	37	33.3
nAMP-LP-518	FPPSLIESMRL	0.13	unmodified	60.51	1288.68	22	32	33.3
nAMP-LP-5	AVDEVTSTKDGATW	0.14	unmodified	54.64	1478.69	22	35	33.3
nAMP-LP-2439	PGPPGPPG	0.07	unmodified	49.83	674.339	27	34	33.3
nAMP-LP-841	GTLVMSSQFM(+15.99)LQ	0.1	Oxidation	47.42	1356.64	66	77	33.3
Overall sequence coverage for FDR 1% denotes to the % of the prepropeptide nAMP-LP sequence detected via LC-MS/MS at 1% FDR cut-off. Peptide precursor names highlighted in red are peptides were the FDR 1% peptide sequences detected have only been found in the signal peptide region and not within the bioactive mature peptide region. PSM Conf. -10lgP; Peptide spectrum match confidence score determi…

### Sheet: 6B
Supplementary file 6b: Peptide sequences detected relate to sequences detected to -10lgP score > P value 0.01 cut off but below 1% FDR cur off via PEAKS studio X (Bioinformatics solution Inc., Waterloo, ON, Canada ).
Peptide Precursor Name	Peptide sequence(s) detected	Overall sequence coverage for including FDR 1%, P value <0.01	Post-translational modifications (PTMS)	PSM Conf. -10lgP	Mass	Start Position	End Position	Sample % (N=3)
nAMP-LP-2431	G.WGGGFRPGW.G	0.41	unmodified	32.81	1018.48	56	64	67
	M.QAGS(+79.96)T(+79.96)M(+15.99)LAPIFGQ.K		sulfation/oxidation	26.93	1495.56	2	14	33
nAMP-LP-2454	TENAEPSGALI	0.45	unmodified	38.1	551.278	19	29	33
	GPYGGVYSKTVIY(-.98)		amidated	34.22	1401.73	59	71	33
	AEPSGALIRS		unmodified	33.61	999.535	22	31	67
	LYGPGGAYSRT		unmodified	31.65	1140.56	45	55	33
	GPYGGVY		unmodified	29.08	711.323	59	65	33
	AEPSGAL		unmodified	25.1	643.318	22	28	33
	NAEPSGA		unmodified	20.45	644.277	21	27	33
nAMP-LP-835	DDWAEADKRA	0.56	unmodified	45.67	1175.52	61	70	33
	LAEDFSPDKRG		unmodified	41.03	1233.6	22	32	33
	EDFSPDKRGM(+15.99)SS		oxidation	33.89	1370.58	24	35	33
	EDFSPDKRGM		unmodified	30.52	1180.52	24	33	33
	WAEADKRA		unmodified	26.47	945.467	63	70	33
	SM(+15.99)RNFAFAKRSP		oxidation	22.88	1426.71	79	90	33
	LAEDFSPDKRGM(+15.99)SS		oxidation	22.45	1554.7	22	35	33
	FAGVFCQEL		unmodified	22	1012.47	14	22	33
	AKRY(+79.96)PSRFA		sulfation	20.53	1174.56	45	53	33
nAMP-LP-2378	PPPPPPP	0.51	unmodified	33.75	697.38	56	62	33
	PPPCPPPVIC		unmodified	32.49	1018.5	32	41	33
	QTEQSTFPYF		unmodidied	30.63	1246.55	87	96	33
	QTEQSTFP		unmodified	25.85	936.419	87	94	33
	FYPPPCGV		unmodified	25.25	878.4	69	76	67
	SGCGCPS		unmodified	23.89	609.189	19	25	33
	CPPPPPCLPLPPPPP		unmodified	23.65	1517.78	46	60	33
	PLPPPPPPP		unmodified	22.64	907.517	54	62	33
	PPRICPPPP		unmodified	21.83	972.521	42	50	33
	PPCPPPVICPP		unmodified	21.63	1115.55	33	43	33
nAMP-LP-2436	MAENPKKNN	0.3	unmodified	40.11	1044.5	83	91	67
	DIPSAPIL		unmodified	36.33	824.464	22	29	67
	MAENPKKN(-.98)		amidation	29.29	929.475	83	90	100
	LPDAQPP		unmodified	28.09	736.375	38	44	33
	QIIS(+79.96)ADIP		sulfation	26.6	935.427	17	24	33
	CILPDAQPPN		unmodified	24.57	1066.51	36	45	33
	MAENPKKNN(-.98)		amidation	23.44	1043.52	83	91	33
nAMP-LP-2399	VEADAWGK	0.24	unmodified	42.57	874.418	84	91	33
	WGEYGGNGGGR		unmodified	30.71	1108.47	25	35	33
	Q(-17.03)GWGEYGGNGGGRY		pyro-glu from Q	20.1	1439.59	23	36	33
nAMP-LP-2373	YGGTNIG(-.98)	0.14	amidation	20.26	679.329	68	74	33
nAMP-LP-827	R.NQPESVFIRSGRV.K	0.19	unmodified	39.63	1487.78	29	41	33
	A.VNIERNQPESV.F		unmodified	37.1	1283.65	24	34	33
	R.AVNIERNQPE.S		unmodified	24.13	1168.58	23	32	33
nAMP-LP-6	VIDDIKEIR	0.2	unmodified	31.71	1099.62	26	34	33
	KSSLACP		unmodified	24.98	704.353	40	46	33
	VM(+15.99)LQMVNAD(-.98)		oxidation/amidation	22.68	1034.49	17	25	33
	SSLACPIIVV		unmodified	20.07	1000.56	41	50	33
nAMP-LP-5	GDVKSAVDEVT	0.24	unmodified	29.19	1118.55	17	27	33
	KDGATWCPV		unmodified	25.03	975.448	30	38	33
	VSGDVKSAVDE		unmodified	20.49	1104.53	15	25	33
nAMP-LP-2439	RSSQVKLLKDPGP(-.98)	0.38	Amidation	45.58	1422.83	17	29	100
	GLDAPPGP		unmodified	45.21	722.36	40	47	33
	DPGPPGPPG		unmodified	42.17	789.366	26	34	33
	EDGLDAP(-.98)		amidation	38.71	714.318	38	44	33
	PPGYSGED(-.98)		amidation	27.76	819.34	32	39	33
	DGLDAPPGPAG(-.98)		amidation	25.52	964.461	39	49	33
	GLDAPPGPAG		unmodified	25.5	850.418	40	49	33
	KDPGPPGPP		unmodified	23.91	860.439	25	33	33
	KLCAVGC		unmodified	22.93	692.335	6	12	33
	PGIPGAVGPPGA		unmodified	20.65	988.534	60	71	33
nAMP-LP-841	LVMSSQFM(+15.99)LQ	0.22	oxidation	33.92	1198.57	68	77	67
	GTLVMSSQFM(+15.99)L		oxidation	28.82	1228.58	66	76	33
	HLSGTLVMSSQFMLQ(-.98)		amidation	24.29	1676.84	63	77	33
	RMNPYLRAA		unmodified	23.2	1090.57	84	92	33
	RAAVQLVE		unmodified	21.47	884.508	90	97	33
nAMP-LP-526	M.SLESFRV.K	0.33	unmodified	48.42	836.439	27	33	100
	A.GIS(+79.96)PMSLESFRV.K		sulfation	40.87	1401.63	22	33	33
	G.ISPMSLESFRV.K		unmodified	32.69	1264.65	23	33	33
	S.AGISPMSLE.S		unmodified	29.24	903.437	21	29	33
	K.RAPHPHPPPHH.H		unmodified	25.19	1278.65	35	45	33
nAMP-LP-2421	S.PCGGGGGGGGRGYAL.P	0.33	unmodified	29.56	1234.55	46	60	33
	A.PAAGGYAAP.A		unmodified	25.1	773.371	70	78	33
	C.LGGGGGGGC.C		unmodified	23.92	633.254	19	27	33
nAMP-LP-838	F.GAMMM(+15.99)PVGVVYMPVGMAYM(+15.99)P.M	0.34	oxidation	30.87	2162.94	56	75	33
	S.M(+15.99)GGSGVATGGGYVAQ.P		oxidation	28.87	1326.59	97	111	33
	A.QPAPVHAGGY(-.98).A		amidation	28.47	994.498	111	120	33
nAMP-LP-2437	V.PSPVPVPVPVPAP.G	0.38	unmodified	36.55	1251.72	70	82	67
	MPAIM(+15.99)ATRKSI.F		oxidation	31.11	1233.66	1	11	33
	R.PVPVPS(+79.96)PVP.V		sulfation	23.88	967.468	66	74	33
	P.VPAPGGCTTV.K		unmodified	22.83	900.438	79	88	33
	G.PSCGS(+79.96)GVVVVDRPVP.V		sulfation	21.47	1546.71	54	68	33
nAMP-LP-408	C.NAGVVTCYAG.V	0.5	unmodified	27.12	953.428	32	41	33
	V.FGTVTAGAGTPAAVLA.C		unmodified	24.92	1402.75	46	61	33
	F.GTVTAGAG(-.98).T		amidation	21.9	631.329	47	54	33
	A.QSACMIACGAVGVAP.V		unmodified	20.6	1376.62	66	80	33
nAMP-LP-822	A.LLNTASARERGAG.N	0.25	unmodified	33.81	1314.7	86	98	33
	A.LVEVGMAAGACSSLQ.P		unmodified	27	1434.68	24	38	33
nAMP-LP-2393	V.SVVGTAS.R	0.06	unmodified	28.17	619.318	35	41	33
nAMP-LP-2396	R.KVNGKVSM.L	0.08	unmodified	29.8	861.474	17	24	33
nAMP-LP-2401	V.LSDAM(+15.99)ANV.P	0.07	oxidation	24.47	835.375	30	37	33
nAMP-LP-2367	V.VQCAS(+79.96)DSRPQ.H	0.25	sulfation	29.86	1169.44	24	33	33
	L.IIEGLCAFGL(-.98).P		amidation	22.31	1033.56	5	14	33
	G.SGSSKSSMHSNSR.S		unmodified	20.14	1350.59	109	121	33
nAMP-LP-523	A.QQSNPSLSAVLI.P	0.12	unmodified	23.54	1255.68	17	28	100
nAMP-LP-522	S.IMKLYSTSM(+15.99)L.V	0.09	oxidation	24.79	1201.61	8	17	33
nAMP-LP-5355	V.GESTAAGA.F	0.17	unmodified	30.8	662.287	95	102	33
	K.PTDIVCIVLGY.L		unmodified	22.67	1191.62	4	14	33
nAMP-LP-2418	A.AAILLCLGAE.K	0.26	unmodified	28.87	972.531	21	30	33
	A.EKAVSDP.A		unmodified	26.37	744.365	30	36	33
	C.DAGLWTAAAILLC.L		unmodified	23.4	1316.68	14	26	33
	A.EKAVSDPAGNGLL.H		unmodified	23.18	1269.66	30	42	33
	A.EKAVSDPAGNGL.L		unmodified	20.65	1156.57	30	41	33
nAMP-LP-4	C.DGTGVSSICQTYRIF.G	0.13	unmodified	21.63	1645.78	54	68	33
nAMP-LP-2449	N.AVSGYSGW.L	0.09	unmodified	22.59	825.366	50	57	33
nAMP-LP-2390	D.QELPGLTGIAQCTVS(+79.96).S	0.28	sulfation	22.07	1595.72	68	82	33
	W.ISFGRPIQS.T		unmodified	20.07	1003.54	27	35	33
nAMP-LP-2428	T.KVNCSGNIN.Y	0.07	unmodified	24.15	947.449	42	50	33
nAMP-LP-520	K.NEGLGAL.T	0.16	unmodified	24.33	672.344	96	102	33
	H.SSRFLAIYVLLAAL.I		unmodified	20.18	1535.91	4	17	33
nAMP-LP-2456	P.LGGGGGGGC.G	0.1	unmodifed	23.92	633.254	36	44	33
nAMP-LP-7	A.PLIIECARTC.Y	0.27	unmodified	26.18	1117.56	14	23	33
	R.TCANAKTGCLAGPAVC.R		unmodified	21.32	1478.67	64	79	33
nAMP-LP-2387	L.LFM(+15.99)SLVCEAGL.R	0.2	oxidation	24.85	1197.58	10	20	67
	G.LDEARS(+79.96)INKYD.R		sulfation	22.61	1402.6	31	41	33
nAMP-LP-2440	D.KEM(+15.99)PGSIQRT.F	0.24	oxidation	21.81	1161.58	72	81	33
	A.HTNESLRCVYGGYGS(-.98).V		amidation	21.02	1640.74	13	27	33
nAMP-LP-195	F.LTACISVAFANSSIGGTS.V	0.21	unmodifed	23.5	1697.83	19	36	33
	D.QSMIACAPDIS.F		unmodified	22.2	1134.5	70	80	33
nAMP-LP-379	G.KVKCVDGVC.T	0.22	unmodified	33.67	949.472	34	42	100
	A.CLMLDHAVT.G		unmodified	23.45	1001.47	51	59	67
	N.WPT(+79.96)KKIEPE.L		sulfation	22.17	1206.56	102	110	33
nAMP-LP-2445	L.SLEMRVPCDPVP.L	0.1	unmodified	29.51	1341.64	22	33	33
nAMP-LP-2453	N.YNYMGLNGYPGLYGGNF.M	0.17	unmodified	20.02	1898.83	42	58	33
nAMP-LP-2433	A.Q(-17.03)NEIWTPC.S	0.06	Pyro-glu from Q	22.3	972.401	50	57	33
nAMP-LP-44	F.ET(+79.96)LAACQAFCKLNK.T	0.13	sulfation	21.53	1618.72	95	108	33
nAMP-LP-160	P.FANDAEWIP.A	0.22	umodified	21.13	1061.48	39	47	33
	ANDAEWIPAHRFCTAKCDV		unmodified	34.65	2145.97	40	58	33
nAMP-LP_197	S.HLLSSAC.F	0.14	umodified	26.87	729.348	16	22	33
	I.GGSTVRGG.K		umodified	21.03	689.346	78	85	33
nAMP-LP-848	G.QM(+15.99)RPSGKEIILS.E	0.11	oxidation	32.02	1373.73	43	54	100
nAMP-LP-2444	S.QLMIDAD.R	0.06	umodified	33.68	804.369	19	25	33
nAMP-LP-830	N.TQNTSPCIVQEI.L	0.24	unmodified	23.95	1331.64	71	82	33
	R.S(+79.96)FS(+79.96)AHIAHRPFR.I		Sulfation	20.05	1584.66	49	60	33
nAMP-LP-825B	L.AEEATTVPTNE.T	0.1	unmodified	27.41	1160.52	20	30	33
nAMP-LP-839	N.IAFATTGFDAIQ.E	0.11	umodified	24.86	1253.63	25	36	33
nAMP-LP_2447	A.QTTDNELVRVLS.T	0.12	umodified	20.3	1373.72	21	32	33
nAMP-LP-115	T.VVSTPSVMQ.C	0.09	umodified	20.97	946.479	16	24	33
nAMP-LP-364A	V.EEEDKPIPEKN.D	0.09	umodified	20.51	1326.63	25	35	33
nAMP-LP-365	K.TDLCNARTGLGS.A	0.26	umodified	31.21	1206.57	80	91	33
	I.ELGSTIKCY(+79.96)V.C		sulfation	25.95	1191.52	13	22	33
	C.FTVAESY.N		unmodified	22.23	815.37	44	50	33
nAMP-LP-2409	M(+15.99)QM(+15.99)LLIVD.L	0.15	oxidation	29.1	993.487	1	8	33
	K.RAM(+15.99)SAFFF.W		oxidation	27.07	991.459	44	51	33
nAMP-LP-2427	N.VSM(+15.99)SAKLVE.G	0.15	oxidation	29.42	978.506	53	61	67
	V.QLPSIYS.L		unmodified	20.82	806.417	13	19	33
nAMP-LP-2448	V.ALLGTGLCGL.C	0.09	unmodified	33.47	916.505	34	43	33
nAMP-LP-2358	K.LSFAFDIGRLT.R	0.11	unmodified	21.84	1238.67	42	52	33
	L.SFAFDIGRLT.R		unmodified	21.34	1125.58	43	52	67
nAMP-LP-2441	V.EKKLEGPCPGL(-.98)	0.11	amidation	20.71	1168.63	89	99	33
nAMP-LP-271C	P.YGRGYSKT.S	0.23	unmodified	45.9	930.456	60	67	33
	A.ELSAALIRS.K		unmodified	45.54	958.545	23	31	33
	T.VAHGPYG.R		unmodified	30.09	699.334	55	61	33
nAMP-LP-2452	F.DALVAVMHA.P	0.08	unmodified	21.64	925.469	92	100	33
nAMP-LP-196	K.RSQDQWNKL.N	0.08	unmodified	24.3	1173.59	65	73	33
nAMP-LP-2361	S.EVVNSAALQ.D	0.44	unmodified	33.79	929.482	14	22	33
	I.WFSHPRKYGPGS.R		unmodified	25.7	1417.69	31	42	33
	N.S(+79.96)AALQDIMGHQSIWFSHPRKYGPGSRSCRVC.S		sulfation	23.95	3553.62	18	48	33
nAMP-LP-2425	C.GTTRKLSHAV.N	0.25	unmodified	31.72	1068.6	98	107	33
	A.TMASLNFYGLVLACGE.F		unmodified	28.07	1687.79	7	22	33
	G.LVLACGEFSF.T		unmodified	22.99	1084.53	16	25	67
nAMP-LP-2429	A.VCGNRTMRR.S	0.24	unmodified	29.35	1091.54	47	55	33
	K.CYTANVSG.L		unmodified	24.55	813.333	37	44	33
	E.QAAACPWYHKCYTAN.V		unmodified	22.68	1725.74	27	41	33
	C.YTANVSG.L		unmodified	20.51	710.323	38	44	33
nAMP-LP-2400	P.S(+79.96)VSVCLLSS.F	0.1	sulfation	22.4	973.41	70	78	33
nAMP-LP-2414	E.HVFNGYYSKDAKRRAAIFGE(-.98).E	0.19	amidation	20.15	2327.19	22	41	33
nAMP-LP-32	S.VREAPASCTAE.Q	0.11	unmodified	27.17	1132.52	23	33	33
	R.EAPASCT(+79.96).A		sulfation	20.17	757.226	25	31	33
nAMP-LP-2372	Q.PLFSQQGIG	0.27	unmodified	30.8	945.492	100	108	33
	Y.E(-18.01)STGESVKWI.Y		Pyro-glu from E	22.84	1116.55	81	90	67
	L.LEAIERGGFH.R		unmodified	22.04	1127.57	68	77	33
nAMP-LP-2384	V.QLLQPDEGR.K	0.29	unmodified	24.36	1054.54	43	51	33
	R.LSSDLNDLINQI.E		unmodified	21.33	1343.69	64	75	33
	R.T(+79.96)ARGFPQTTS.F		sulfation	20.43	1144.48	31	40	33
nAMP-LP-2363	Q.GSTCVGN.A	0.06	unmodified	21.83	636.254	33	39	33
nAMP-LP-825A	G.ENKFHCT.S	0.06	unmodified	21.13	877.375	58	64	33
nAMP-LP-2371	I.S(+79.96)PARWLPLCTS(+79.96)WLLPTAG.T	0.25	sulfation	20.65	2127.94	46	63	33
nAMP-LP-2446	T.CVDLAAP.G	0.11	unmodified	25.29	687.326	26	32	33
nAMP-LP-2411	S.AWS(+79.96)GKPTIQR.D	0.23	sulfation	26.16	1222.58	18	27	33
	T.CTCSQAAIF.N		unmodified	21.67	942.394	30	38	33
nAMP-LP-2426	F.FPKFSGFLMV.I	0.11	unmodified	29.3	1171.61	39	48	33
nAMP-LP-833	N.SDHRFIGDSS.D	0.09	unmodified	30.49	1119.49	47	56	33
nAMP-LP-842	L.NLGKGDASY.A	0.13	unmodified	29.26	923.435	28	36	33
	L.GKGDASYA.I		unmodified	23.42	767.345	30	37	33
nAMP-LP-2359	G.HHLKDCRCKVCHC.W	0.12	unmodified	20.33	1580.69	26	38	33
nAMP-LP-2392	A.ETSGATS.C	0.06	unmodified	25.58	651.271	22	28	33
nAMP-LP-2430	I.Q(-17.03)LGRNCVCKL.G	0.13	Pyro-glu from Q	23.99	1115.56	50	59	33
nAMP-LP-821	H.CPRANWARFYGCTQ.E	0.16	unmodified	23.91	1671.74	32	45	67
nAMP-LP-2382	Q.NTPHVCIQGQ.C	0.1	unmodified	23.44	1095.51	48	57	33
nAMP-LP-2438	T.NPKCWKTCRGL.Y	0.16	unmodified	22.75	1304.65	46	56	33
nAMP-LP_2388	Q.RCLDCFLEKL.A	0.09	unmodified	30.28	1238.62	44	53	33
nAMP-LP-2386	V.NSGHWSIQRNS.S	0.15	unmodified	22.71	1284.6	39	49	33
nAMP-LP-2395	V.FPIAIRFCGL.A	0.3	unmodified	28.75	1135.62	4	13	67
PSM Conf. -10lgP; Peptide spectrum match confidence score determined by PEAKS studio X and converted to -10lgP. Start Position and End position relate to the position in the prepropeptide nAMP-LP sequence to which the PSM relates too. Sample % denotes the percentage of samples peptides were detected in.

### Sheet: 6C
Supplementary Data file 6c: Peptide sequences detected relate to sequences detected to -10lgP score > P value 0.05 cut off but below P-value 0.01 cut off via PEAKS studio X (Bioinformatics solution Inc., Waterloo, ON, Canada ).
Peptide Precursor Name	Peptide sequence(s) detected	Overall sequence coverage for including FDR 1%, P value 0.01 and 0.05	Post-translational modifications (PTMS)	PSM Conf. -10lgP	Mass	Start Position	End Position	Sample % (N=3)
nAMP-LP-2431	M.GWGGGFRP.G	0.77	unmodified	19.85	832.398	55	62	33
	M.WGGGY(+79.96)WPGM.G		sulfation	19.41	1089.37	68	76	33
	Y.WPGMGWGGGY.W		unmodified	18.09	1066.43	73	82	33
	W.GGMWGGGY(-.98).W		amidation	17.62	782.317	65	72	33
	A.GSTMLAPIFGQ.K		unmodified	17.4	1120.56	4	14	33
	G.WGGMWGG.G		unmodified	16.82	749.295	64	70	33
	W.PGM(+15.99)GWGGGYWPG(-.98).M		oxidation	15.33	1235.52	74	85	33
	Y.WPGM(+15.99)GWG(-.98).G		oxidation/amidation	15.32	804.338	73	79	33
	Y.WPGM(+15.99)GWGGGY.W		oxidation	15.03	1082.43	73	82	33
	D.DPSSSLESPRVKRYWG.M		unmodified	13.86	1862.93	38	53	33
	G.WGGGWGR		unmodified	13.81	774.356	88	94	33
	M.WGGGYWPGM(+15.99)GW(-.98).G		oxidation/amidation	13.78	1267.52	68	78	33
	S.TM(+15.99)LAPIF.G		oxidation	13.75	807.42	6	12	33
nAMP-LP-2454	MRSASLLILLCC	0.92	unmodified	19.71	1321.69	1	12	3300
	STENAEPSGALIRS		unmodified	19.02	1430.7	1	18	3300
	GGAYSRTVGRGP		unmodified	18.67	1176.6	49	60	33
	TVGRGPY		unmodified	18.37	748.387	55	61	33
	CCIVFAFST		unmodified	18.28	989.435	11	19	33
	TLYGPGGAYS(+79.96)RTVGRGPYG		sulfation	16.82	2007.91	44	62	33
	YGGYYRT		unmodified	16.74	878.392	36	42	33
	PGGAYSRTVGR		unmodified	16.32	1119.58	48	58	33
	TENAEPSGALIRS(-.98)		amidation	16.25	1342.68	19	31	33
	GGAYSRT(+79.96)VGRGPYGGVYSK(-.98)		sulfation/amidation	15.98	2009.94	49	67	33
	PS(+79.96)GALIRSK		sulfation	15.7	1007.51	24	32	33
	TLYGPGGAYSRTVG(-.98)		amidation	14.55	1396.71	44	57	33
	LY(+79.96)GPGGAYSRTVGRGP		sulfation	14.17	1686.78	45	60	33
	M(+15.99)RS(+79.96)ASLLILLCCI		oxidation/sulfation	13.91	1530.73	1	13	33
	GALIRSKRY(+79.96)		sulfation	13.84	1142.59	26	34	33
	TATLYGPGGA		unmodified	13.83	906.445	42	51	33
	PGGAYSRTVGRGPYGG		unmodified	13.67	1550.76	48	63	33
	GPYGGVYS(-.98)		amidation	13.56	797.371	59	66	33
	ENAEPSG(-.98)		amidation	13.13	701.298	20	26	33
nAMP-LP-835	AEDFSPDKRGM(+15.99)S	0.66	oxidation	18.77	1354.58	23	34	33
	LFAGVFCQEL		unmodified	17.77	1125.55	13	22	33
	KRAM(+15.99)RFAFAKRSM(+15.99)RN(-.98)		oxidation/oxidation/amidation	17.72	1900.01	68	82	33
	FAKRSMRNFAF		unmodified	17.07	1373.7	75	85	33
	AEDFSPDKRGMS(-.98)		amidation	15.77	1337.6	23	34	33
	MRTFLALVLVGS(-.98)(+79.96)		amidation/sulfation	15.53	1384.72	1	12	33
	VGSLFAG		unmodified	15.15	649.34.35	10	16	33
	GSLFAGVFCQELAE		unmodified	14.7	1469.69	11	24	33
	ELAEDFSPDKR(-.98)		amidation	14.7	1304.64	21	31	33
	LAEDFSPDKRGM(+15.99)S(-.98)		oxidation/amidation	14.06	1466.68	22	34	33
	DFSPDKRGMSSFA		unmodified	13.54	1443.65	25	37	33
nAMP-LP-2378	TLYSTISQIS(-.98)(+79.96)	0.68	amidation/sulfation	19.77	1190.55	10	19	33
	PPCGVSPPQ		unmodified	19.51	880.411	72	80	67
	QIS(+79.96)GCGCPSPCCAPRPPPCPPPVICPPRICPPPPPCL(-.98)		sulfation/amidation	18.65	3824.71	17	53	33
	KRM(+15.99)EFT(+79.96)ESKLILQC		oxidation/sulfation	17.88	1820.85	100	113	33
	KRM(+15.99)EFTES(+79.96)KLILQC		oxidation/sulfation	17.36	1820.85	100	113	33
	QTEQSTFPYF(-.98)		amidation	17.2	1245.57	87	96	33
	CPPRICPPP		unmodified	15.96	978.478	41	49	33
	ICPPRICPPP		unmodified	15.61	1091.56	40	49	33
	TISQISGCGC(-.98)		amidation	15.3	966.426	14	23	33
	CPPPPPCLPL		unmodifed	14.29	1032.51	46	55	33
nAMP-LP-2436	ADIPSAPI	0.3	unmodified	19.99	782.417	21	38	33
	IT(+79.96)LTQIISAD(-.98)		Sulfation/Amidation	19.4	1152.57	13	22	33
	T(+79.96)KLSGTLT(-.98)(+79.96)		Sulfation/Amidation/Sulfation	15.35	978.4	51	58	33
	ADIPSAP		unmodified	15.06	669.333	21	27	33
	LSGT(+79.96)LTL(-.98)		Sulfation/Amidation	14.9	782.384	53	59	33
	PSAPILSLV		unmodified	14.79	895.538	24	32	33
nAMP-LP-2399	PPRYPPYW(-.98)	0.29	amidation	16.24	1073.54	49	56	33
	GEYGGNG(-.98)		amidation	13.68	651.261	26	32	33
	SALPQGWGEYGG(-.98)		amidation	13	1219.56	19	30	33
nAMP-LP-2373	GRVKRLWGNNS(+79.96)GSGLSSYF	0.45	sulfation	17.38	2164.01	38	56	33
	YGGGVGNNYGGTNIG		unmodified	16.92	1398.62	60	74	33
	KNINISIG		unmodified	16.25	857.497	79	86	33
nAMP-LP-827	K.NLGSKIGSY(+79.96)FY.G	0.3	sulfation	17.54	1327.58	48	58	33
nAMP-LP-6	NADVIDDI	0.24	unmodified	16.89	873.408	23	30	33
	IIVVGEQCPEE(-.98)		amidation	13.27	1213.6	47	57	33
nAMP-LP-518	G.Q(-17.03)MGGGVNNNYGGT(-.98).N	0.51	Pyro-glu to Q/Amidation	15.6	1249.51	33	75	33
	Y.VPSSCNT(+79.96).C		Sulfation	14.12	786.252	40	46	33
	T.IWIIILLALCGFT.A		unmodified	13.19	1474.86	7	19	33
nAMP-LP-5	TSTKDGA	0.33	unmodified	18.82	678.318	27	33	33
	STKDGATWCPVAL		unmodified	18.78	1347.65	28	40	33
	KDGATWCPV(-.98)		amidation	18.29	974.464	30	38	33
	KDGATWCPVA(-.98)		amidation	16.8	1045.5	30	39	33
	KDGATWCPVA		unmodified	16.57	1046.49	30	39	33
	VDEVTSTKDGATW		unmodified	15.95	1407.65	23	35	33
	GDVKSAVDE		unmodified	14.16	918.429	17	25	33
	KDGAT(+79.96)WCPVALVGT		sulfation	13.45	1496.66	30	43	33
	LVGTQCPS		unmodified	13.39	803.385	40	47	33
nAMP-LP-2439	GPAGRKG	0.72	unmodified	19.68	641.361	46	52	33
	PTYCAIDGGS(-.98)		amidation	18.37	981.423	85	94	33
	GPPGYSGEDGLDAPPGPAG(-.98)		amidation	17.29	1708.77	31	49	33
	GKAGGPGVC		unmodified	16.98	744.359	76	84	33
	PGYRGQPGIPGA		unmodified	16.59	1168.6	54	65	33
	PDESVKINFKE		unmodified	16.31	1304.66	97	107	33
	KGRPGY(+79.96)RGQPGIPGAVGPPGA		sulfation	16.07	2068.03	51	71	33
	RGQPGIPGAVGPPGAPGAPGKAG		unmodified	14.72	1965.05	57	79	33
	Q(-17.03)PGIPGA		Pyro-glu from Q	14.2	621.312	59	65	33
	PPGPAGRKGRP		unmodified	13.68	1088.62	44	54	3
	GY(+79.96)RGQPGIPGAV(-.98)		sulfation/amidation	13.18	1249.59	55	66	33
nAMP-LP-841	QRQINPGEHLSGTL(-.98)	0.39	amidation	15.88	1547.82	55	68	33
	LGVYTAIA		unmodified	15.86	806.454	101	108	33
	FKPICASDGYTYN		unmodified	13.36	1477.65	35	47	33
nAMP-LP-526	P.M(+15.99)SLESFRV.K	0.58	oxidation	18.58	983.475	26	33	33
	M.KLY(+79.96)TALF.L		sulfation	14.99	934.447	2	8	33
	H.LIS(+79.96)AGISP.M		sulfation	14.95	836.395	18	25	33
	H.HHHYPYYN.Y		unmodified	14.83	1129.47	46	53	33
nAMP-LP-2421	G.GGGYAAPAA.G	0.56	unmodified	17.97	733.34	64	72	33
	A.APAAGGYAAPAVGVAGPVGGGSY.A		unmodified	17.46	1915.94	69	91	33
	R.GYALPSGGGGYAAPAAGG.Y		unmodified	16.9	1492.69	57	74	33
	A.APAAGGY(+79.96)AAPAVGVAG.P		sulfation	15.57	1378.62	69	84	33
	A.APAAGGY.A		unmodified	14.86	605.281	69	75	33
	G.YAAPAAGGYAAPAVGV(-.98).A		amidation	14.4	1403.72	67	82	33
nAMP-LP-838	H.AGGYAVGA(-.98).K	0.48	amidation	18.81	663.334	117	124	33
	I.APTLACSGG.G		unmodified	18.62	775.353	34	42	33
	M.GGSGVAT.G		unmodified	14.92	547.26	98	104	33
	V.IAPTLACSGGGCRQ.P		unmodified	14.75	1332.63	33	46	33
	M.MPVGVVYM(+15.99)PVGM(-.98)(+15.99).A		oxidation/amidation/oxidation	14.45	1309.62	60	71	33
	V.HAGGYAV.G		unmodified	13.34	673.318	116	122	33
nAMP-LP-2437	P.VPAPGGCTT.V	0.59	unmodified	19.01	801.369	79	87	33
	C.TTVKDENAAEIDE.I		unmodified	15.38	1433.65	86	98	33
	L.AFCILGMTAA.R		unmodified	15.21	996.477	14	23	33
	T.VKDENAAEID.E		unmodified	14.88	1102.51	88	97	33
	I.FLAFCILGMT.A		unmodified	14.63	1114.56	12	21	33
	V.KDENAAEIDEILR.R		unmodified	13.73	1514.76	89	101	33
nAMP-LP-408	C.YAGVGFVFGTVTAG.A	0.55	unmodified	19.32	1344.67	39	52	33
	F.GTVTAGAG.T		unmodified	16.99	632.313	47	54	33
	T.VTAGAGTPA.A		unmodified	15.66	743.381	49	57	33
	G.AGT(+79.96)PAAV.L		sulfation	15.4	665.269	53	59	33
	V.FGTVTAGAG.T		umodified	14.39	779.381	46	54	33
nAMP-LP-822	G.AGNPS(+79.96)KLH.S	0.38	sulfation	19.54	902.392	97	104	33
	L.VEVGMAAG(-.98).A		amidation	14.34	731.364	25	32	33
	L.NTASARERGAG.N		unmodified	13.69	1088.53	88	98	33
	T.T(+79.96)HPPTTHIK.A		sulfation	13.68	1110.51	50	58	33
nAMP-LP-2393	N.TQPSMIG(-.98).A	0.42	amidation	18.95	731.364	89	95	33
	V.NANGGNPVL.F		unmodified	18.09	854.425	46	54	33
	S.YGVQQYTVLQ.G		unmodified	17.67	1197.6	104	113	33
	G.DELHT(+79.96)VSVVGT(+79.96).A		sulfation/sulfation	17.31	1315.49	29	39	33
	Y.VNANGGNPVLFPST.T		unmodified	16.01	1385.69	45	58	33
	G.DELHTVSVVG.T		unmodified	14.69	1054.53	29	38	67
	S.MIGAPSYRVGSYG.V		unmodified	14.58	1356.65	93	105	33
nAMP-LP-2401	E.HCGSLKTKEHKLCFYIGALP.E	0.67	unmodified	16.98	2244.15	55	74	33
	M.NEVSKPLSWSM(+15.99)PPEKVCEKLRT(+79.96).K		oxidation	16.33	2653.25	82	103	33
	V.CVKVLSDAMANVPA.E		unmodified	15.4	1416.71	26	39	33
	Y.LVNAGRQDT(+79.96)C.E		sulfation	14.42	1155.46	14	23	33
	E.AIREHCGSL.K		unmodified	14.29	984.481	51	59	33
	A.LPESATSIM(+15.99).N		oxidation	13.94	963.458	73	81	33
nAMP-LP-2367	S.GSGSSKSS.M	0.26	unmodified	13.19	695.309	108	115	33
	L.SGSGSSK.S		unmodified	13.07	608.277	107	113	33
nAMP-LP-523	N.CVRCCNS(+79.96)YGASQRQ.G	0.54	sulfation	19.32	1653.61	65	78	33
	H.RAGFLSQNGR.C		unmodified	17.84	1104.58	83	92	33
	A.Q(-17.03)QSNPSLSAVL.I		Pyro-glu from Q	16.15	1125.57	17	27	33
	S.Q(-17.03)ASYFNGISFTMCNAAG(-.98).F		Pyro-glu from Q/Amidation	13.87	1762.74	42	58	33
nAMP-LP-522	I.MKLYS(+79.96)TSM(+15.99)LVS.M	0.22	sulfation/oxidation	16.69	1354.58	9	19	33
	L.VSM(+15.99)LLAAHASS.S		oxidation	14	1101.55	18	28	33
	R.YTSISIM(+15.99).K		oxidation	13.17	829.389	3	9	33
nAMP-LP-5355	P.SRIDSEA.L	0.37	unmodified	19.47	776.366	66	72	33
	I.SQPSVNSN.C		unmodified	19.46	831.372	24	31	33
	S.QPS(+79.96)VNSNCQ.L		sulfation	18.99	1055.36	25	33	33
	S.RIDSEALRAN.S		unmodified	15.3	1143.6	67	76	33
nAMP-LP-2418	L.GAEKAVSDPAGNG(-.98).L	0.26	amidation	17.6	1170.56	28	40	33
	L.LCLGAEKAVSDPAGNG.L		unmodified	17.48	1500.72	25	40	33
	L.CLGAEKAVSDPAG.N		unmodified	13.71	1216.58	26	38	33
nAMP-LP-4	S.SSLLTSF.L	0.34	unmodified	18.33	753.391	98	104	33
	G.TGVSSIC.Q		unmodified	16.49	665.305	56	62	33
	K.QT(+79.96)LGFDT(+79.96).V		sulfation/sulfation	14.6	940.279	43	49	33
	V.MIY(+79.96)FLSM(+15.99)STI.V		sulfation/oxidation	13.16	1300.54	9	18	33
nAMP-LP-2375	S.GRPNFGGSSSWRP.S	0.26	unmodified	16.8	1403.67	98	110	33
	V.DPGMSVLPGPSFG(-.98).R		amidation	15.87	1258.6	36	48	33
	L.AVAFTNA.L		unmodified	13.14	692.349	13	19	33
nAMP-LP-2449	G.GVEIGSINLST.V	0.57	unmodified	17.97	1088.57	75	85	33
	N.RDDGNSGMLAR.L		unmodified	16.62	1190.55	26	36	33
	G.LGVGPYGGVEI.G		unmodified	15.7	1059.56	68	78	33
	S.GWLPNGY.F		unmodified	15.24	805.376	56	62	33
	Q.GFNAVSG.Y		unmodified	15.09	650.302	47	53	33
	N.AVSGYSG(-.98).W		amidation	14.95	638.302	50	56	33
	G.WLPNGY(+79.96)FAVNGL.G		sulfation	14.76	1429.63	57	68	33
	D.GNSGMLAR.L		unmodified	13.57	804.391	29	36	33
nAMP-LP-2390	MKWLM(+15.99)LVFAS.L	0.64	oxidation	19.66	1240.63	1	10	33
	Q.FCVKIHATTS(+79.96)EVYGYAK.G		sulfation	18.73	1995.91	48	64	33
	C.DQELPGL.T		unmodified	15.42	770.381	67	73	33
	K.WLMLVFASLWEM.G		unmodified	15.25	1524.75	3	14	33
nAMP-LP-2428	T.QGNVETV.V	0.23	unmodified	14.24	745.361	59	65	33
	K.TSVTQGNVE.T		unmodified	13.63	933.44	55	63	33
	V.VRSCGSTL.V		unmodified	13.26	821.407	66	73	33
nAMP-LP-520	S.QQSTRPVKCP.K	0.23	unmodifed	14.94	1142.59	39	48	33
nAMP-LP-2456	M.GGMGGGSSPVVVIP.V	0.48	unmodified	17.57	1212.62	54	67	33
	M.PLGGGGGGGC.G		unmodifed	15.84	730.307	35	44	33
	M.PLGGGGG.G		unmodified	15.79	513.255	35	41	33
	I.AIISPAFACMGGGG.R		unmodified	14.75	1250.58	16	29	33
	G.GM(+15.99)GGMGGMGGGSSPVV.V		oxidation	14.75	1352.55	49	64	33
	C.MPLGGGGG.G		unmodified	13.15	644.295	34	41	33
nAMP-LP-2397	G.SDLRM(+15.99)NTCGQI.T	0.27	oxidation	15.59	1252.55	105	115	33
	T.PRSSAACGLT.S		unmodified	15.1	961.465	78	87	33
	C.GLS(+79.96)SQRET(-.98).Y		sulfation/amidation	14.8	955.403	23	30	33
	V.LEWNKVPNDLK.R		unmodified	14.17	1354.72	129	139	33
nAMP-LP-363A	C.PMMCCGIGGI(-.98).L	0.36	amidation	18.85	979.411	64	73	33
	C.LPVCMT(+79.96)H.C		sulfation	17.28	879.329	114	120	33
	S.ELNEQPIVASNT(+79.96)T(+79.96)SLAI.R		sulfation/sulfation	16.62	1958.84	36	52	33
	K.GSELNEQPI.V		unmodified	14.19	985.472	34	42	33
	C.GCCLPVCLP.V		unmodified	13.23	903.402	107	115	33
	L.NEQPIVASNTTSLAIRVKRQIGLGCCPMMCCGIGG.I		unmodified	13.22	3619.76	38	72	33
nAMP-LP-7	A.VCRFSGGTG.S	0.34	unmodified	15.57	882.402	78	86	33
nAMP-LP-2440	G.GYGSVDGRNGAAPI.Q	0.34	unmodified	13.62	1332.64	24	37	33
nAMP-LP-195	D.QSMIACAPD.I	0.24	unmodified	17.87	934.389	70	78	33
	C.ISVAFANSSIGGTSVSG.I		unmodified	13.87	1552.77	23	39	33
	F.ANS(+79.96)SIGGTSVSGIS.V		sulfation	13.6	1315.56	28	41	33
nAMP-LP-379	C.TIDTEPSACLML.D	0.29	unmodified	14.82	1292.6	43	54	33
nAMP-LP-2445	P.LDELPREWQL.I	0.19	unmodified	18.24	1297.67	34	43	33
nAMP-LP-2453	P.GGYGPVASPLN.P	0.27	unmodified	16.89	1030.51	72	82	33
nAMP-LP-2357	T.AEGFGSVI.R	0.33	unmodified	19.15	778.386	15	22	33
	V.RNDWIIITK.Y		unmodified	18	1157.66	91	99	33
	V.AISSPSS.T		unmodified	14.12	647.313	54	60	33
	S.SGMSPSDAI.H		unmodified	13.78	863.369	75	83	33
nAMP-LP-2433	L.AGAGFVRDAQG.K	0.21	unmodified	17.62	1047.51	106	116	33
	C.TRNCRPP.G		unmodified	16.45	842.418	94	100	33
nAMP-LP-44	P.PESGLCSLAENQR.D	0.39	unmodified	19.32	1402.65	40	52	33
	P.PESGLCSLAENQRD.N		unmodified	16.3	1517.68	40	53	33
	L.LICIFESAHLPGPP.V		unmodified	15.56	1492.77	11	24	33
nAMP-LP-160	H.ICM(+15.99)KHVKS.E	0.53	oxidation	14.92	960.489	62	69	33
	A.VASGLEL.K		unmodified	14.31	687.38	15	21	33
	K.CEKLPAACV.K		unmodified	13.9	932.446	74	82	33
	L.KT(+79.96)IFEFIFT(+79.96)HPKECG(-.98).D		sulfation/amidation	13.74	1954.83	22	36	33
nAMP-LP_197	F.RLNYCIMCIAL.R	0.45	umodified	15.76	1311.65	3	13	33
	S.ACFISM(+15.99)LSI.F		oxidation	14.23	999.477	21	29	33
	L.EIGGSTV.R		umodified	14.22	661.328	76	82	33
	G.GSTVRGGKCRCKDGI(-.98).C		amidation	14.06	1534.78	79	93	33
	F.QCWRSEP.V		umodified	13.29	904.386	51	57	33
nAMP-LP-2455	V.SVTQTVANAS.K	0.31	unmodified	18.12	976.482	16	25	33
	K.ESHRFHPRQADM(+15.99)ARDRDLGLKN.Y		oxidation	17.54	2664.31	27	48	33
	T.QTVANASKES.H		unmodified	16.82	1033.5	19	28	33
nAMP-LP-848	Y.YNAFGDPVDRL.R	0.25	unmodified	18.04	1265.6	29	39	33
	R.RGQM(+15.99)RPSGKE.I		oxidation	16.8	1160.57	41	50	33
	Y.NAFGDPVDRLRRGQMRPS.G		unmodified	15.11	2071.05	30	47	33
nAMP-LP_2450	V.IVALSLLISSARGCAT.D	0.18	unmodified	13.3	1573.89	6	21	33
nAMP-LP-2444	R.KQQIS(+79.96)PSTNHR.R	0.29	sulfation	17.37	1374.63	57	67	33
	N.E(-18.01)FLWGAAGCVAV.E		Pyro-glu from E	17.3	1203.57	35	46	33
	S.TNHRRSNA.V		unmodified	16.86	954.474	64	71	33
nAMP-LP-2379	Q.EDLEGRENHP.R	0.2	umodified	17.94	1194.53	61	70	33
	H.TVGCASLSAA.V		umodified	15.22	878.417	11	20	33
nAMP-LP-830	A.KNTQNTSPCIVQEI.L	0.65	umodified	18.64	1573.78	69	82	33
	S.AKNT(+79.96)QNTSPCIV.Q		Sulfation	17.89	1354.59	68	79	33
	V.LCLS(+79.96)HGLRSF.S		Sulfation	17.06	1211.54	41	50	33
	R.VSPSRCPTDAG(-.98).F		Amidation	17.05	1087.51	24	34	33
	L.MAVLAFAA.F		umodified	16.95	792.42	13	20	33
	M.ELGSMVALSALM(+15.99)AVLAFA.A		Oxidation (M)	14.98	1808.94	2	19	33
	R.S(+79.96)FSAHIAHRPF.R		Sulfation	14.04	1348.6	49	59	33
nAMP-LP-517B	D.GAGCLIALS.A	0.31	umodified	16.89	803.421	44	52	33
	G.ERDRVSCESDGAGCLI.A		umodified	14.52	1708.75	34	49	33
	C.E(-18.01)SDGAGCLIALSAD.G		Pyro-glu from E	14.46	1302.58	41	54	33
	C.DVERGPRC.W		umodified	13.51	930.434	67	74	33
nAMP-LP-17	C.WRDDYRKMISCYCRGSAEGP(-.98).T	0.46	amidation	19.86	2391.07	54	73	67
	Q.VEAARSCPAT.C		umodified	16.61	1003.48	18	27	33
	A.AVSLCGQ.V		unmodified	16.34	676.321	11	17	33
	C.GQVEAAR.S		umodified	13.22	729.377	16	22	33
	C.PATCSPHVT.L		unmodified	13.18	911.417	25	33	33
nAMP-LP-825B	C.ILAEEAT(+79.96)TVP.T	0.11	sulfation	14.28	1122.51	18	27	33
nAMP-LP-839	I.AFATTGFDAI.Q	0.33	umodified	19.94	1012.49	26	35	67
	A.NQDCRNA.K		umodified	17	819.329	101	107	33
	A.IQEMSTDTF.K		umodified	14.59	1070.46	35	43	33
	C.LKSTCAPAANQD.C		umodified	14.46	1217.57	92	103	33
	L.NIAFATTGFDAIQEMSTD.T		umodified	14.13	1930.86	24	41	33
	T.GFDAIQEM.S		unmodified	13.38	909.39	31	38	33
nAMP-LP-2447	S.TIHLY(+79.96)LGIPYAESPADQNRYKAPIKR.A	0.42	sulfation	15.22	3093.57	49	74	33
	N.DNSTIHLYLGIPY.A		umodified	13.95	1504.76	46	58	33
	I.IVNDNSTIHL.Y		umodified	13.82	1124.58	43	52	33
nAMP-LP-115	L.TATVVST.P	0.38	unmodified	18.31	677.36	13	19	33
	G.GALTPGG.E		umodified	16.38	571.297	41	47	33
	T.PSVMQCPI.N		unmodified	15.95	873.409	20	27	33
	V.VLAFLYAL.T		unmodified	14.88	908.537	5	12	33
	A.TVVSTPSVM(+15.99)QCPI.N		oxidation	13.26	1376.67	15	27	33
	N.LINGPGFPFGGAL.T		unmodified	13.22	1258.67	31	43	33
nAMP-LP-69B	K.GGQQSNAV.A	0.31	unmodified	17.89	759.351	107	114	33
	A.KSKKGGQQSNAVAT.S		unmodified	17.14	1402.75	103	116	33
	E.SILALASWLIMTKGTSS.F		unmodified	13.74	1777.96	9	25	33
	T.KGT(+79.96)SSFGKRH.N		sulfation	13.05	1183.54	21	30	33
nAMP-LP-364A	F.LTAYANA.R	0.23	umodified	15.93	722.36	14	20	33
	Y.YSCPHLNPT.E		umodified	13.66	1030.45	46	54	33
	E.EDKPIPEKN.D		umodified	13.14	1068.55	27	35	33
nAMP-LP-1042	I.FSAQLSGEWSAGCS.N	0.12	unmodified	17.42	1428.6	50	63	33
nAMP-LP-2423	S.LKKDGSFGKSY.G	0.1	unmodified	18.05	1228.65	89	99	33
nAMP-LP-2409	F.QIFFNSLVISTMA.K	0.27	unmodified	18.02	1469.76	11	23	33
nAMP-LP-2427	C.ENVLKEV.A	0.35	unmodified	17.39	829.455	79	85	33
	K.GVFKCPK.E		unmodified	14.21	777.421	30	36	33
	L.SVPFPLPLKG.V		unmodified	13.37	1053.62	21	30	33
nAMP-LP-2381	D.QAPQFSIN.T	0.16	unmodified	18.32	903.445	77	84	33
	P.KVSYGNSSVL.R		unmodified	18.24	1052.55	89	98	33
nAMP-LP-2410	A.TVNKSRAVGPC.I	0.23	unmodified	13.36	1130.59	30	40	33
	K.THRPQGES(+79.96)IGP(-.98).C		sulfation/amidation	13.27	1256.56	68	78	33
nAMP-LP-2448	G.IS(+79.96)LAAAGI.G	0.39	sulfation	16.03	794.384	19	26	33
	F.PELTVALLGTGLCGLCVSAF.I		unmodified	15.54	1963.02	29	48	33
	L.T(+79.96)VALLGTGLCG.L		sulfation	14.94	1083.49	32	42	33
	T.E(-18.01)VVM(+15.99)RSIRGIPYL.I		Pyro-glu from E; Oxidation (M)	14.89	1529.84	93	105	33
	L.S(+79.96)GISLAAAGI.G		Sulfation	13.22	938.438	17	26	33
nAMP-LP-2358	C.LQTELPSSRGQ.H	0.33	unmodified	14.67	1214.63	88	98	33
	T.ISDTKLSCGFSP.Q		unmodified	14.58	1253.6	3	14	33
nAMP-LP-2441	T.VNSSSAPL.S	0.11	unmodified	16.4	773.392	17	24	33
	I.TVNSSSAPLST.V		unmodified	14.65	1062.52	16	26	33
nAMP-LP-271C	L.AFSAVNA.E	0.71	unmodified	18.09	678.334	16	22	33
	L.YGPGGVASR.T		unmodified	15.08	862.43	45	53	33
	R.HYGGYYKKATLYGPGGVA.S		unmodified	13.74	1900.95	34	51	33
	Y.GRGYSKT(+79.96)SVL.Y		sulfation	13.31	1146.53	61	70	33
nAMP-LP-196	R.EQDKRDNWNK.A	0.2	unmodified	17.74	1331.62	34	43	33
	K.RSQDQWNK.L		unmodified	15.14	1060.51	65	72	33
	Q.DQWNKLNSLW.G		unmodified	13.15	1302.64	68	77	33
nAMP-LP-2361	S.EVVNSAALQDIMGHQS.I	0.44	unmodified	16.63	1697.8	14	29	33
	S.E(-18.01)VVNSAALQDIMGHQS.I		Pyro-glu from E	14.06	1679.79	14	29	33
nAMP-LP-2425	M(+15.99)ALPFATMASLNFY.G	0.3	oxidation	14.27	1591.74	1	14	33
nAMP-LP-826	C.LGAICPD.S	0.13	umodified	17.55	687.326	49	55	33
	H.IMSCQTL.L		unmodified	13.24	794.367	10	16	33
nAMP-LP-824	G.TESAVKTLRHC.S	0.12	unmodified	13.58	1243.63	47	57	33
nAMP-LP-2429	C.YTANVSG(-.98).L	0.27	amidation	19.05	709.34	38	44	33
	V.SGLAVCGNRT(+79.96)MRRS.Y		sulfation	14.58	1586.71	43	56	33
nAMP-LP-837	I.VGVEGGCGAERDAPTETA.N	0.24	unmodified	19.39	1717.76	30	47	33
	T.KTQIVGVE.G		unmodified	19.18	872.497	26	33	33
	V.GVEGGCGA(-.98).E		amidation	15.5	647.27	31	38	33
nAMP-LP-2400	C.LSVSDCPS.A	0.28	unmodified	17.12	806.348	9	16	33
	S.DCPSACA.S		unmodified	14.15	665.215	13	19	33
nAMP-LP-367A	F.GGYGGFGG.F	0.18	unmodified	17.83	670.271	60	67	33
	F.WDFGSFHGPFGGYGGFGGF(-.98).G		amidation	13.1	1993.85	50	68	33
nAMP-LP-2414	R.CPRKTQTSSQ.G	0.52	unmodified	16.84	1134.55	60	69	33
	F.QLLLHT(+79.96)YDAM.S		sulfation	16.02	1283.55	6	15	33
	R.EKGQT(+79.96)PIEEVP.K		sulfation	14.21	1305.58	92	102	33
	R.EKGQTPIEEV.P		unmodified	14.19	1128.57	92	101	33
	T.SSQGSQQ.M		unmodified	13.95	720.304	67	73	33
nAMP-LP-32	Q.AGEEEALATL.R	0.4	unmodified	19.7	1002.49	66	75	33
	A.AAATHKLGHVPGQAGE.E		unmodified	19.42	1542.79	53	68	33
	L.IRACMMS.N		unmodified	16.93	810.355	78	84	33
nAMP-LP-2442	H.PIS(+79.96)RKCL.A	0.2	sulfation	18.08	895.426	75	81	33
	C.HGSKGNQ.L		unmodified	14.43	726.341	55	61	33
	L.ALSDDDKKL.I		unmodified	13.13	1003.52	82	90	33
nAMP-LP-2384	W.LGLCSVLLWLHASVFST.V	0.45	unmodified	13.09	1844.99	4	20	33
nAMP-LP-369	D.IEQVIKAEES.A	0.1	unmodified	13.02	1144.6	53	62	33
nAMP-LP-2353	K.PKPVARGEPCYGL(-.98).A	0.19	amidation	15.03	1384.73	55	67	33
	Y.GLAYM(+15.99)TSICRT.D		oxidation	14.19	1230.57	66	76	33
nAMP-LP-2376	F.PFTGISETCGTH.R	0.12	unmodified	15.53	1248.54	70	81	33
nAMP-LP-2385	A.RNVRKT(+79.96)HSRQ.G	0.19	sulfation	13.8	1360.67	90	99	33
	V.TYLRTAAIID.Y		unmodified	13.19	1135.62	72	81	33
nAMP-LP-825A	G.SGQCPRGENK.F	0.19	unmodified	19.77	1074.49	51	60	33
	C.SGVKHDG.D		unmodified	14.93	698.335	83	89	33
nAMP-LP-2434	C.TDLASMLAVLACM(+15.99).L	0.16	oxidation	18.6	1353.63	4	16	33
nAMP-LP-1045	A.RVDGNPT(+79.96)TIICNDPV.D	0.18	sulfation	13	1692.74	32	46	33
nAMP-LP-2389	Y.ALHEIMSRQ.I	0.08	unmodified	17.35	1083.55	110	118	33
nAMP-LP-2371	S.WLLPTAGTTTS(+79.96)V.S	0.45	sulfation	14.17	1325.62	57	68	33
	T.TTTCSISTRT.T		unmodified	14.03	1069.51	21	30	33
nAMP-LP-2383	K.GFSASGV.V	0.17	unmodified	14.69	623.291	64	70	33
	M.MPLFMSMNLCI.F		unmodified	14.57	1298.59	2	12	33
nAMP-LP-2446	G.KASTCPGQGYL.C	0.27	unmodified	14.28	1123.53	34	44	33
nAMP-LP-2406	I.T(+79.96)AGIWIDHL.S	0.19	sulfation	19.06	1104.49	23	31	33
	K.TRTGLVNGLSC.V		unmodified	13.42	1119.57	36	46	33
nAMP-LP-270	D.GIRQQCM(+15.99)EH.V	0.29	oxidation	19.53	1116.48	45	53	33
	A.YCRPAINWSC.Q		unmodified	18.18	1211.52	102	111	33
	Y.E(-18.01)LEYAYCRPAI.N		Pyro-glu from E	14.54	1308.62	97	107	33
	D.CYGARFVP.T		unmodified	14.35	911.432	35	42	33
nAMP-LP-2364	A.KVAS(+79.96)VDLGL.L	0.2	sulfation	16.94	980.485	7	15	33
	C.GLPCLPTRFPA.C		unmodified	13.83	1170.62	24	34	33
nAMP-LP-2411	Q.RDTCTCSQAA.I	0.25	unmodified	14.36	1054.42	27	36	33
nAMP-LP-2424	I.LS(+79.96)ALSKFNDLHPS.V	0.28	sulfation	19.9	1507.7	43	55	67
	N.FSPIEGKCKKLT.F		unmodified	16.52	1349.74	59	70	33
	G.FGSLASK.Q		unmodified	14.22	708.381	105	111	33
nAMP-LP-2426	M.ENERGSPTNI.R	0.23	unmodified	14.37	1115.52	61	70	33
nAMP-LP-833	G.FNSDHRF.I	0.11	unmodified	16.57	921.409	45	51	33
nAMP-LP-842	S.KIDGS(+79.96)S(+79.96)LGRRGKNVL.V	0.33	sulfation	13.7	1758.84	44	58	33
nAMP-LP-2359	K.PPPGQKPPPG.Q	0.22	unmodified	14.14	970.524	89	98	33
nAMP-LP-829B	R.GLDMHCLIM(+15.99)VGVSV.N	0.13	oxidation	14.87	1488.71	57	70	33
nAMP-LP-194	C.E(-18.01)STVCLVGILK.S	0.1	Pyro-glu from E	13.67	1142.64	37	47	33
nAMP-LP-2430	L.GFVRNNEDI.C	0.33	unmodified	16.79	1062.51	60	68	33
	L.LCINNIQLGRNCV.C		unmodified	13.38	1458.74	44	56	33
nAMP-LP-821	F.MLVSFVVVSLLC.S	0.38	unmodified	17.06	1308.72	59	70	33
	C.LIQCVSAG.F		unmodified	14.9	789.405	11	18	33
nAMP-LP-831	K.DGKGPLL.A	0.07	unmodified	14.33	698.396	34	40	33
nAMP-LP-2382	D.CTPGLQCVSGY(-.98).C	0.31	amidation	13.74	1125.49	84	94	33
	S.KGVVEQCKN.F		unmodified	13.52	1003.51	72	80	33
nAMP-LP-836	E.LRCTDSENTPCPLMCKPP.S	0.21	unmodified	15.6	2003.89	36	53	33
nAMP-LP-2377	R.CLCHASLSSY.A	0.24	unmodified	13.83	1082.45	29	38	33
nAMP-LP-2419	R.GVS(+79.96)LSPRVIQM(+15.99)LCDL.S	0.15	sulfation/oxidation	16	1725.81	72	86	33
	G.VS(+79.96)LSPRV.I		sulfation	14.53	836.406	73	79	33
nAMP-LP-366	Q.EVIISTSP.T	0.07	unmodified	14.71	844.454	53	60	33
nAMP-LP-2365	S.THS(+79.96)TYWQT.L	0.1	sulfation	15.58	1102.4	55	62	33
nAMP-LP-823	S.LETAGSDLLSSSYDSDA.H	0.19	unmodified	19.23	1729.75	36	52	33
nAMP-LP_2388	Q.HFCVILVLDIWS.C	0.26	unmodified	15.44	1443.76	11	22	33
	I.KNT(+79.96)LLQRCLD.C		sulfation	14.18	1282.6	38	47	33
nAMP-LP-524	C.EKEHFTIPCKS.N	0.13	unmodified	16.56	1317.64	55	65	33
nAMP-LP-2386	L.FIWAFLS.V	0.47	unmodified	17.31	882.464	5	11	33
	R.KPS(+79.96)KIFS.C		sulfation	14.66	885.427	64	70	33
	S.ETVDWRKKAVNS(+79.96)GHWSIQRN.S		sulfation	13.38	2490.18	29	48	33
nAMP-LP-2420	S.RSPDENKNLV.P	0.24	unmodified	18.89	1170.6	33	42	33
	C.FCLGIASR.S		unmodified	17.96	865.448	26	33	33
nAMP-LP-2416	I.RQFHM(+15.99)IVFRA.L	0.11	oxidation	14.27	1319.69	73	82	33
nAMP-LP-2369	N.SLSVWHRTRN.H	0.36	unmodified	17.82	1254.66	47	56	33
	S.EIRGEESGRIA.G		unmodified	15.86	1215.62	30	40	33
	L.SVWHRTRN.H		unmodified	13	1054.54	49	56	33
nAMP-LP-834	L.KCYSGQKFIRGQ.K	0.22	unmodified	14.29	1413.72	26	37	33
	R.AGCSTVR.C		unmodified	14.11	692.328	68	74	33
nAMP-LP-2374	K.QNRMRDAFHLLF.K	0.26	unmodified	16.25	1546.78	3	14	33
	P.FRLTEEIWIPCC.W		unmodified	15.04	1508.72	62	73	33
	K.QNRMRDAFHL.L		unmodified	13.04	1286.63	3	12	33
PSM Conf. -10lgP; Peptide spectrum match confidence score determined by PEAKS studio X and converted to -10lgP. Start Position and End position relate to the position in the prepropeptide nAMP-LP sequence to which the PSM relates too. Sample % denotes the percentage of samples peptides were detected in.
