## Supplementary File 7 for "Novel integrated computational AMP discovery approaches highlight diversity in the helminth AMP repertoire"

### Sheet: Fig 3 spectra
Supplementary File 7: All peptide spectrum match MS/MS spectra detected for each nAMP-LP found within Fig 3 in the main text. Spectra detected at FDR 1%, P-value 0.01 and P value 0.05 - corresponding cut-offs can be found by relevant shading in Fig 3.
nAMP-LP-2454
TENAEPSGALIRS
TENAEPSGALIR
ENAEPSGALIRS
NAEPSGALIRS
TENAEPSGALIRSK
TENAEPSGAL
NAEPSGALIR
ENAEPSGALIR
YGGVYSKT
TENAEPSGALI
AEPSGALIRS
MRSASLLILLCC
STENAEPSGALIRS
TVGRGPY
CCIVFAFST
TLYGPGGAYS(+79.96)RTVGRGPYG
PGGAYSRTVGR
PS(+79.96)GALIRSK
TLYGPGGAYSRTVG(-.98)
LY(+79.96)GPGGAYSRTVGRGP
M(+15.99)RS(+79.96)ASLLILLCCI
GALIRSKRY(+79.96)
TATLYGPGGA
PGGAYSRTVGRGPYGG
ENAEPSG(-.98)
nAMP-LP-835
Q(-17.03)ELAEDFSPDKRGMSS
Q(-17.03)ELAEDFSPDKRG
Q(-17.03)ELAEDFSPDKRGM(+15.99)SS
EDFSPDKRGMSS
Q(-17.03)ELAEDFSPDKRGMS
AEDFSPDKRGMSS
AEDFSPDKRGM(+15.99)SS
Q(-17.03)ELAEDFSPDKRGM(+15.99)S
DDWAEADKRA
LAEDFSPDKRG
EDFSPDKRGM(+15.99)SS
EDFSPDKRGM
WAEADKRA
SM(+15.99)RNFAFAKRSP
LAEDFSPDKRGM(+15.99)SS
FAGVFCQEL
AKRY(+79.96)PSRFA
AEDFSPDKRGM(+15.99)S
LFAGVFCQEL
FAKRSMRNFAF
VGSLFAG
DFSPDKRGMSSFA
nAMP-LP-2378
PPPPPPPPPP
PPPPPPPPP
PPPPPPPPPPP
PPPPPPP
PPPCPPPVIC
QTEQSTFPYF
FYPPPCGV
SGCGCPS
CPPPPPCLPLPPPPP
PLPPPPPPP
PPRICPPPP
PPCPPPVICPP
PPCGVSPPQ
KRM(+15.99)EFT(+79.96)ESKLILQC
KRM(+15.99)EFTES(+79.96)KLILQC
CPPRICPPP
ICPPRICPPP
CPPPPPCLPL
nAMP-LP-2436
DIPSAPILS
ADIPSAPIL
MAENPKKNN
DIPSAPIL
LPDAQPP
QIIS(+79.96)ADIP
ADIPSAPI
ADIPSAP
PSAPILSLV
nAMP-LP-2399
Q(-17.03)GWGEYGGNGGGR
VEADAWGK
WGEYGGNGGGR
Q(-17.03)GWGEYGGNGGGRY
GEYGGNG(-.98)
SALPQGWGEYGG(-.98)
nAMP-LP-6
VIDDIKEIRIFE
VIDDIKEIR
KSSLACP
SSLACPIIVV
NADVIDDI
AMP-LP-5
AVDEVTSTKDGATW
GDVKSAVDEVT
VSGDVKSAVDE
TSTKDGA
STKDGATWCPVAL
KDGATWCPVA
VDEVTSTKDGATW
GDVKSAVDE
KDGAT(+79.96)WCPVALVGT
LVGTQCPS
nAMP-LP-2439
PGPPGPPG
GLDAPPGP
DPGPPGPPG
DGLDAPPGPAG(-.98)
GLDAPPGPAG
KDPGPPGPP
KLCAVGC
PGIPGAVGPPGA
GPAGRKG
GPPGYSGEDGLDAPPGPAG(-.98)
GKAGGPGVC
PGYRGQPGIPGA
PDESVKINFKE
KGRPGY(+79.96)RGQPGIPGAVGPPGA
RGQPGIPGAVGPPGAPGAPGKAG
Q(-17.03)PGIPGA
PPGPAGRKGRP
nAMP-LP-841
GTLVMSSQFM(+15.99)LQ
LVMSSQFM(+15.99)LQ
GTLVMSSQFM(+15.99)L
RMNPYLRAA
RAAVQLVE
LGVYTAIA
FKPICASDGYTYN
